# Derivation of functional early gestation decidual natural killer cell subtypes from induced pluripotent stem cells

**DOI:** 10.1101/2025.11.03.685424

**Authors:** Virginia Chu Cheung, Jennifer Jaimez, Carly DaCosta, Harneet Arora, Christine Caron, Jaroslav Slamecka, Manuel Fierro, Morgan Meads, Kathleen Fisch, Robert E. Morey, Luisjesus S. Cruz, Devika Pant, Dan S. Kaufman, Mariko Horii, Jack D. Bui, Mana M. Parast

## Abstract

Abnormal decidual natural killer cell (dNK) function is linked to pregnancy complications occurring in both early and late gestation, including recurrent pregnancy loss, preeclampsia, and preterm birth. Exploration of dNK heterogeneity as it relates to function is an active area of research; however, most of this work has focused on early gestation. Using flow cytometric and transcriptomic single-cell definitions of dNK subtypes, we characterized dNK heterogeneity in term dNK within both chorioamniotic membranes and basal plate. We also applied aptamer-based secretome profiling to first trimester and term dNK, and found dNK-specific proteins – VEGF and PLGF – to be reduced at term. We further determined that, compared to first trimester dNK, term dNK have reduced cytoxicity against target cells. Finally, we applied this knowledge to establish a protocol for differentiation of induced pluripotent stem cells (iPSC) into functional dNK. We found that treatment with TGFβ enriched for dNK2 subtype, while inducing dNK markers, CD9 and CD103. We evaluated function using cytokine and degranulation assays, aptamer-based secretome profiling, and cytotoxicity assays. We found that iPSC-dNK are functionally most similar to primary dNK. Further, TGFβ iPSC-dNK had reduced GM-CSF in response to PMA/I and increased secretion of VEGF and other first trimester-specific proteins – supportive of a shift towards an early gestation, dNK2-dominant, phenotype. We conclude that changes in dNK function across gestation reflect shifts in dNK subtypes that can be reproducibly derived from iPSC, providing a new method for modeling dNK and laying the foundation for cell-based therapeutics for reproductive disease.

**Significance Statement:** Alterations in maternal decidual natural killer cells (dNK) are associated with pregnancy complications – from recurrent pregnancy loss to preeclampsia and preterm birth. We found dNK from different regions of the term placenta to be distinct from peripheral blood NK and early gestation dNK, based on gene and surface marker expression, subtype composition, secretome, and cytotoxicity. We report a novel, reproducible protocol to generate dNK resembling the most abundant dNK subtype in early gestation from induced pluripotent stem cells. Our study lays the foundation for *in vitro* modeling of the maternal-fetal interface and therapeutic development for reproductive disease.
