## Supplementary File 1 for "Derivation of functional early gestation decidual natural killer cell subtypes from induced pluripotent stem cells"

### Sheet: pt1>.3 pt2<.5
dNK1	dNK2	dNK3	dNK p	PB-NK CD16-	PB-NK CD16+
B4GALNT1	CDHR1	ITM2C	PBK	IL7R	FGFBP2
CYP26A1	CD2	CXCR4	CENPA	SELL	S1PR5
ENTPD1	ZNF683	TAGAP	CDCA3	IL18R1	AKR1C3
SPINK2	COX6A2	CD160	PLK1	IGFBP4	SPON2
TPTEP1-ENSG00000100181	TNFRSF4	LINC01871	DLGAP5	RIPOR2	PRSS23
C15orf48	KRT81	RGCC	KIF23	LTB	FCGR3A
EPAS1	CTSA	PDE4B	UBE2C	PLAC8	ADGRG1
CDKN1A	IFI44L	DUSP4	PIMREG	TXNIP	PLAC8
CSF1	C1orf162	ARL4A	CCNA2	LINC00861	S100A8
UBASH3B	IGFBP1	RGS2	HMMR	RASGRP2	LINC00861
UBE2F	ITGAX	DNAJB1	SPC25	GZMK	TBX21
DAPK2	BCO2	CEMIP2	TOP2A	IGKC	RIPOR2
ACY3	SNRNP25	RASGEF1B	CEP55	TCF7	LYAR
SYNGR1	KIR2DL4	ZNF331	RRM2	MCUB	GNG2
ID3	IGFBP2	IFRD1	AURKB	KLF2	CD160
PLPP1	MATK	NFE2L2	CKAP2L	GRK6	TXNIP
MDM2	TSPO	ZEB2	CDCA5	KLRF1	CLEC2D
STAT3	AGTRAP	CCNH	CDK1	SNHG25	S100A9
CD59	TESC	PIK3R1	CCNB2	LINC01871	C1orf21
SLC12A8	SLC44A1	PTPN22	SPC24	ITGAM	ICAM2
AFAP1L2	LASP1	PMAIP1	KIF2C	S100A9	TTC38
PIK3R6	AHNAK	ALOX5AP	GTSE1	TRGC2	FAM107B
CAMK1	SEPTIN11	TIPARP	CDCA8	ATM	C12orf75
BCL2L11	GZMH	SERTAD1	NUSAP1	ARHGAP15	LBH
SRGAP3	CHCHD10	ITGAE	BIRC5	VPS51	PPP2R5C
SERPINB9	CARD19	TSPYL2	ASPM	C16orf54	KLRF1
IER5	TMEM14A	TUBA1A	TROAP	ARL4C	CLIC3
CDKN2A	KRT86	LDLRAD4	CDC20	C1orf162	SYNE2
CLPTM1	EPSTI1	TUBA4A	NCAPH	SGSM3	LCK
CCND2	MX1	CNOT6L	NUF2	AHNAK	KLF2
ADAM8	FLOT1	SDCBP	KNL1	CXXC5	RNF166
ERI1	CXCR3	LMNB1	CDKN3	LCK	GIMAP7
MYO1E	SPTSSB	JMJD6	TPX2	UCP2	MYO1F
PKM	IRF7	NFKBIZ	PKMYT1	GPR183	PLEK
TMEM147	MPG	EZR	CCNB1	SPTSSB	CYTH1
HAVCR2	HERPUD2	DNAJB6	CENPF	LIMD2	ARL4C
RNASE1	CATSPER1	FAM177A1	ZWINT	NHSL2	PYHIN1
MFNG	MIR23AHG	CLDND1	KIF11	MYO1F	FCRL6
EIF3B	NPC2	VPS37B	MKI67	EIF3L	TLE5
ITGAD	PLAAT3	TNFAIP3	SGO1	C12orf75	GIMAP4
PHLDA1	SPRY2	TRBC1	MND1	SNHG32	SELL
CHST2	OASL	KDM6B	ASF1B	EIF4B	ATM
HPCAL1	TIMP1	LEPROTL1	CENPM	PTGDR	FKBP11
C1QA	RBCK1	AOAH	PCLAF	BIN1	LIMD2
C1QB	GSN	LCK	H4C3	EIF2S3	BIN1
GOLIM4	FYB1	CREM	TYMS	NOSIP	SYTL1
CD82	LINC00996	SKIL	TK1	BEX4	EFHD2
MZB1	SOCS1	ELF1	RAD51AP1	TCEAL8	LYZ
PTMS	DYNLRB1	DHRS3	CENPE	CD48	RAP1B
APOE	RRAS2	CYTIP	CENPW	PSMB8-AS1	SH3KBP1
NUDT14	XAF1	FNBP1	STMN1	IRF9	ZEB2
SEMA4D	POLR2F	ISG20	PRC1	HNRNPA1L2	TRBC1
KIR2DL3	LAT	DNAJA1	RACGAP1	FOXP1	GLRX
FUCA1	RABGAP1L	GPR65	KNSTRN	PBXIP1	LINC01871
C1QC	ATP5F1EP2	BCAS2	NDC80	TRGC1	CEBPB
SYNGR2	NCAM1	MYADM	PTTG1	EPB41L4A-AS1	ADD3
SYTL3	TACC1	MOB4	UBE2T	MRPL14	AOAH
NDFIP2	TRAF3IP3	MAPK1	CIP2A	TECR	UCP2
CTNNB1	SLFN5	RORA	GGH	NSA2	ABHD17A
MTHFD2	HIGD2A	HSPD1	MAD2L1	YPEL3	NHERF1
KLRC2	CDKN2D	DDIT3	CDT1	SF1	HMOX2
HSPB1	DPM3	AMD1	CLSPN	RAP1B	GZMM
IRF8	CHMP5	CHMP1B	KIFC1	YWHAQ	HDDC2
FOSL2	MGST3	RANBP2	AURKA	VSIR	CHST2
ITGA1	ISG20	PTP4A1	CCDC34	MBP	MGAT4A
BIRC3	ESD	DNTTIP2	CENPN	ANKRD44	LINC00869-ENSG00000277147
ABHD2	NDUFB9	PTGER4	TUBB	EIF3D	STK10
PPP1CB	CD48	EML4	ORC6	CDKN2D	C1orf162
ERO1A	BLOC1S1	GZMK	CENPU	IMP3	PXN
CTNNBIP1	IFI35	SAMSN1	CKS1B	ZNF90	LTB
ATP1B3	MICOS13	SPP1	TCF19	NUB1	VSIR
CREM	KIR2DL1	LAT2	FANCI	ADD3	CD48
LMO4	GZMM	KRT86	MXD3	HADHA	MDM4
GCDH	ORAI2	ETF1	SGO2	TPST2	HNRNPA1L2
ACP5	ETFB	VSIR	BUB1	GIMAP7	ENSG00000274265.5
RASGRP1	UXT	CD48	HMGB2	PSIP1	FLNA
BCL7C	LCP2	GABARAPL1	SAC3D1	NHLRC3	MYO1G
PIM2	MRPS21	ARHGAP15	DHFR	IL10RA	YPEL3
SPP1	HVCN1	OSER1	GINS2	HLA-DPA1	CAPN2
RHOB	FIS1	GYPC	HMGB3	ANAPC5	IRF1-AS1
LINC00996	ACP5	METRNL	DYNC2I2	PTPN2	PSMB10
HERC1	NSMCE1	DNAJB9	TACC3	TRAPPC6A	PSMB8-AS1
RANBP2	NDUFS6	IDI1	CENPK	TLE5	ITGAL
SLC16A3	COMMD8	IL16	ARHGAP11A	NSMCE1	GZMH
SEC14L1	POLR2K	CASP3	CENPH	TNRC6B	MBP
TRAF5	ITGAD	OXNAD1	RRM1	SBDS	MT2A
SH3BP1	ALKBH7	RNF19A	FEN1	HNRNPL	RORA
CHD1	EMB	STAT4	SMC2	FOXN3	SPN
ADGRG3	UBE2L6	GBP2	KIF20B	MIR142HG	SPSB3
TSPAN5	PPA1	EIF4A3	DTYMK	C12orf57	IL16
RNF130	CD82	HSPA1A	ENSG00000187951.11	SYTL1	TCF25
CYSTM1	MRPL33	CBLB	TUBA1C	ANP32B	ETS1
HECTD1	ATP5PD	HSPA9	TUBG1	DDX6	NCR3
HVCN1	NDUFC2	TENT5C	SMC4	UTRN	TRAF3IP3
CDV3	ZYX	PARP8	PHF19	PHB2	ZAP70
SPTSSB	LSM2	RNMT	TMPO	GABPB1	DSTN
SH2D2A	KRT10	DUSP10	TMEM106C	PRMT2	TBC1D10C
ZFHX3	REEP5	NR4A1	CKAP2	TRAF3IP3	GYPC
CDIP1	PRMT9	ETS1	KIF22	KARS1	PTGDR
SURF4	LAMTOR5	IVNS1ABP	UBE2S	RSL1D1	M6PR
PLCG2	POLR1D	CCL4L2	MCM7	S100A10	AAK1
ITM2A	COX17	DDX27	PCNA	CCDC69	RNF213
TPD52	TTC14	CSRNP1	WDR76	HSD17B11	DDX6
UPP1	RHOB	EIF5	GMNN	CFLAR	TPST2
MIDN	NAA38	NOP58	LRR1	RCSD1	ALOX5AP
LGALS9	CCL4L2	CCL3L3	NRM	FBL	CARD16
SMS	SFT2D1	ATP1B3	RPL39L	SNHG8	ABI3
B4GALT1	CHMP2A	TTC39C	RNASEH2A	ANKRD12	NOSIP
HLA-DRA	NDUFB4	RNF125	KPNA2	HLA-DPB1	CD47
GGA1	GRAMD1A	SYAP1	HELLS	UXT	RPA2
SERPINB1	RWDD1	TBCD	ATAD2	THOC7	ARRB2
CTSB	EGR1	PRKACB	H2AC20	LUC7L3	SIGIRR
GFOD1	RBMS1	APOE	CDK2	PSMA3-AS1	ARHGAP30
KIR2DL1	PYCARD	EIF2AK2	DUT	POLR2J3-ENSG00000168255	DHRS7
TRG-AS1	ILK	CHD1	CDCA4	PILRB	SIPA1
METRNL	LAMP1	MRFAP1	DLEU2	C1QBP	TSC22D4
GUSB	PPP1R2	BCLAF1	LMNB2	SNRPN	SBDS
CIAO2A	TMEM14B	CDC42SE2	DNAJC9	ENSG00000274265.5	LAT
TNFAIP3	EIF2AK2	EVI2A	LIG1	TMEM14B	SELPLG
RAD23B	SHFL	MT2A	H2AZ2	CD55	PTGER2
EIF5A	ZNHIT1	SLC3A2	EZH2	ETS1	ANKRD44
RNF187	RAB11FIP1	G3BP2	CARHSP1	NDUFB7	GPR65
ECI2	NDUFB3	RBPJ	H2AX	ST13	RHOG
NR4A1	IER3	LAPTM4A	PXMP2	SRRM2	ZNF90
ITGAX	YWHAH	SLC38A1	IFI27L1	PEBP1	PRMT2
SPRY1	ARAP2	HERPUD1	BARD1	HLA-DRB1	TRGC1
SLFN13	RTF2	DDX24	CDC25B	BTN3A2	POLR2J3-ENSG00000168255
CNN2	GYG1	SF3B1	RFC4	C1orf56	SORL1
CHMP4B	FIBP	PHYKPL	ARL6IP1	TSC22D4	ANKRD12
CD151	TBCB	CCSER2	CKS2	RNPS1	INPP5D
RANBP1	PRMT2	UBE2B	TUBB4B	AAK1	EIF4B
POLR2B	RBIS	ZFAND5	ITGB3BP	NKTR	C1orf56
VPS26A	EVI2A	SRSF6	HIRIP3	MDM4	HDAC1
PHPT1	SEPTIN6	IRF2BP2	MZT1	PSMB10	SEPTIN9
TMEM123	LSM8	PYHIN1	SKA2		WASF2
PSTPIP1	POLR2J3-ENSG00000168255	SEPTIN1	RPA3		SEPTIN1
GPX1	KLRC2	SLA	BCL2L12		BTN3A2
GADD45A	SMIM26	DDX6	C19orf48P		CFLAR
RAB8B	SELENOW	IRF7	SAE1		HNRNPM
PRMT9	LAMTOR2	PPP2CA	MCM3		FNBP1
FYN	NME3	INPP5D	EMC9		MAF1
MOB3A	MRPL54	MX1	NUDT1		CDKN2D
YWHAE	KRTCAP2	RAB1A	AHCY		SF3B2
FKBP11	ATP5MC1	MAPK1IP1L	NUCKS1		S100A10
CXCL8	TIMM8B	GZMM	POP4		IK
MAP2K2	IQGAP1	SNHG8	YEATS4		MPHOSPH8
N4BP2L1	DMAC1	PCM1	CBX5		OGA
HERPUD1	TRABD	CNOT2	NUP37		NDUFB7
ZFAND5	DDT	CCDC59	LTC4S		POLR3GL
DOCK10	FKBP2	PRDX6	ANP32B		EIF3L
PTP4A1	PLD3	HSD17B11	DDX39A		SCAND1
OSER1	SUCLG2	SQSTM1	MCM5		EIF2S3
DDIT3	PSTPIP1	XAF1	DEK		CDC42SE2
NCAM1	COMMD7	OFD1	ACAT2		PCSK7
SLBP	PTGDR	TAF7	ANP32E		DENND2D
COMT	SYNRG	ENSG00000274265.5	CLN6		MED10
NME1	EOMES	NEDD9	HMGA1		MIEN1
CYTH4	ROMO1	DDX18	PAICS		PTPN4
FYTTD1	MYADM	CLIC3	SHMT2		PTPN2
EGR1	RCN2	USP15	HADH		PAIP2
CEBPD	ASAH1	AKAP13	CCDC167		NDUFA12
JPT1	POLR2J	ZC3HAV1	ACTL6A		TNRC6B
SAMSN1	CHD9	RSRC2	RUVBL2		SKAP1
MIB2	SH3BGRL	METTL9	RAD51C		TAP1
IFI27L2	CD151	WDR33	ACOT7		PPP4C
NARF	CMTM3	ATRX	MAGOHB		FERMT3
PRKX	FAAP20	TUBB4B	HDGF		FMNL1
PGAM1	SRSF9	GNAS	EBP		YWHAQ
PARVG	COX14	RNF139	ACYP1		SRP9
PTP4A2	VPS28	UBE2L6	RNASEH2B		MRPL20
CSNK1D	ANXA7	BBX	NCAPH2		RASSF1
GLUL	RHOF	TXK	JPT1		DNAJC8
EIF3J	DGKZ	C6orf62	CDK4		PSMC5
TMC6	FBL	FGFR1OP2	USP1		AKAP13
CNOT2	CCDC85B	IDS	NSD2		SYF2
PTPRE	SLC25A39	FASLG	FABP5		KRTCAP2
SLC1A5	PSENEN	DHX36	LSM5		CAST
TESC	CAPN1	STOM	ECI1		PTP4A2
AKIRIN2	OCIAD2	GPBP1	PGP		CTSS
SCAMP2	G6PD	PHF20	H1-10		ITGB7
ETNK1	SSBP1	SEPTIN9	RFC2		TXK
SELENOS	CDK2AP2	EPC1	RHNO1		CCNDBP1
INTS6	SNRPN	TMX4	ZDHHC12		CMPK1
ORAI2	LUC7L3	LIMD2	CHSY1		MBNL1
CSRNP1	STMP1	CACYBP	SNRPD1		SNHG9
CD9	FAM50A	PAPOLA	SMC1A		HLA-DPB1
RNF139	SRP19	RAB11FIP1	RHEB		ARHGAP45
IFT25	GTF2A2	RSL1D1	RAD21		PSMA3-AS1
MCTP2	S100A10	SEC62	TIMM10		EIF3D
TIMM13	SNRPF	PPP1R2	IMPDH2		KRT10
SEPTIN2	SNHG32	OGA	VDAC3		AKNA
CD55	EIF1B	CSDE1	CDKN2A		EID1
CCDC88C	MCRIP1	SKAP1	TEX30		EPC1
ZNF331	TMCO1	CFLAR	HES6		PET100
GNAI2	COX20	PTPN4	HNRNPAB		RAB5C
SOCS1	CIAO2B	DOCK8	SNRPG		ARL6IP1
RNF167	CSNK2B	PIM1	YWHAH		CXCR4
TMEM167A	TWF2	SP100	POLD2		ADAM8
TCIRG1	NDUFS7	ADAR	RANBP1		ISG20
CCNG1	NDFIP1	CITED2	GSS		GDI2
ADI1	CLTB	ARID4B	MYL6B		STOM
PTPN6	GRB2	GIMAP7	HAUS1		DPP7
TLN1	RTRAF	KLRF1	PRDX3		TUFM
ETF1	MRPL51	NASP	LMNB1		GNAS
HSF1	SNRPD3	MIR23AHG	VRK1		STAT4
CASP3	MPC2	ARF4	SLC1A4		HNRNPD
SLA2	TXNL1	EIF1B	NUDT21		ATP6V0B
SRP72	PDCD5	CEBPD	DNMT1
SLA	CYSTM1	PRKAR1A	CDKN2C
NEDD9		FAM133B	PSMC3
ACAA2		PNRC2	SIVA1
NDUFV1		ZFP36L1	NME1
GSN		HNRNPH3	MRPL37
MYH9		PSMA3	SNRNP25
GFUS		MORF4L2	PPP1R14B
TSPAN14		SHISA5	UBALD2
SLC25A39		HNRNPR	CBX3
DNAJC3		MBNL1	REEP4
PPM1B		EVI2B	SNRPA
LAGE3		AKNA	HPRT1
SYAP1		ANKRD12	MZT2A
TAX1BP1		RHOH	FAM111A
TMEM219		EMB	MACROH2A1
CPNE1		SLA2	PTMS
IVNS1ABP		RPL22L1	PRADC1
CCL3L3		TAX1BP1	GGCT
NOP58		MAF1	MAD2L2
AP3S1		NCOR1	ODF2
APOBEC3C		CD55	UQCC2
PPP3CA		CAPZA2	CDKN2D
CHCHD10		STRAP	NASP
SNX10		PPIG	EIF5A
PTPN18		PPM1B	GMPS
PLD3		PRPF38B	RNASEH2C
DENND2D		RNASE1	THOC3
AKNA		THRAP3	SSRP1
SORL1		CSNK1D	ANAPC11
NDUFAF8		GRAMD1A	TPRKB
CSNK1A1		PRKCH	GLRX5
DUSP10		ADGRG3	TFDP1
VMA21		PPHLN1	COMMD4
ACTR2		TAF1D	EXOSC8
CANX		PTPN7	MRPL23
SNAP23		ZC3H15	TALDO1
HLA-DPA1		PTPN2	YWHAE
RAB1A		ARID5A	IMMP1L
OGT		CD9	SUZ12
C1orf56		PRMT9	FH
ARID5A		SSB	PPIF
SH2D1B		CTSB	LSM4
TMC8		TNRC6B	PSMB5
CNPY2		TOMM20	ILF2
TUBB4B		LSM14A	CENPX
LYPLA1		WSB1	BOLA3
BAG1		TPR	SLBP
FLNA		ST13	RPL26L1
ILF3		PTGDR	MTCH2
PRKCH		DNAJC1	TP53
PHYKPL		SCAND1	CACYBP
NUDT5		GATA3	PSMG1
SUCLG2		SYTL3	EIF5AL1
EIF5		ENSG00000272211.1	GPAA1
RAB1B		HMGB2	C12orf75
CMTM6		PAIP2	THOC6
MZT2A		UGP2	POP7
HSH2D		REX1BD	MRPS16
CLPP		C1QB	PRPS2
RHOH		MEAF6	LRRC59
SDF4		SNHG32	ANAPC15
RNASET2		CTSS	SLC25A1
UBE2A		S100A10	H1-2
ARAP2		TERF2IP	PMVK
SQSTM1		SFPQ	LSM3
DHX36		YWHAQ	SIGMAR1
RAB8A		RAB2A	CMC2
CAPNS1		XRCC6	PRPSAP1
SLC38A1		SBDS	SMC3
PRKAR1A		CXCL8	ADSL
STXBP2		AKAP9	IFT25
TRAC		C1QA	MPHOSPH6
TENT5C		SLTM	NIPSNAP3A
CKS2		CKS2	CIAO2A
MRPS34		HNRNPM	RBBP7
MORF4L2		WTAP	MRPL13
VPS37B		TRA2A	DCK
NASP		CCDC12	CLTA
STOML2		PNN	DCP2
HSPA1A		IFI44L	PCBD1
ITGB7		UXT	NABP2
CYLD		GPX1	NPM3
LCP2			DAZAP1
RIN3			SNRPF
RSRC2			FDPS
MTDH			AKR7A2
ABI3			CCT5
RNF125			LBR
PYCARD			TPGS2
MAP2K3			COA6
UBE2N			PSIP1
RRAS2			MRPL16
C1orf43			POLR3K
ECHS1			COX17
VDAC1			RRP7A
EMC10			MYCBP
MAD2L2			SCCPDH
GPBP1			PSMA4
CSK			MRPL27
GHITM			MEA1
FMNL1			HSBP1
TXN2			MTHFD2
KDELR2			DCTPP1
TACC1			RALY
ARF4			BLOC1S1
CIAO2B			HINT2
SIPA1			CHCHD1
VKORC1			TOMM5
NDUFA2			IRAK1
TRA2A			APOBEC3H
FAM174C			CNOT9
PHB1			RSRC1
CYTOR			YIF1B
SPCS3			SDF2L1
BCAP31			HMGXB4
EOMES			NDUFB3
RPS19BP1			SNRNP40
RAP1A			MRPL51
FBXO7			SEPTIN6
MLF2			MRPL11
EIF4E			MRPS11
BUD31			PSMA2
IER3			COA3
PRPF4B			PSMD14
WSB1			SNRPE
ARHGAP4			NONO
UQCRC1			MTHFD1
DR1			TOMM40
NBDY			DCXR
GNAI3			STOML2
LNPEP			EIF2S2
MACF1			CBFB
RAB2A			PSMB2
MGAT1			DBF4
CD2BP2			DCTN3
DPP7			TPTEP1-ENSG00000100181
PILRB			ELOC
SLC44A1			PLIN3
GATA3			PA2G4
ZYX			PGAM1
NAP1L4			NDUFAF3
MOB4			MDH1
VOPP1			PMM1
UBE2S			TXNDC17
CLTA			PSMG2
RASSF1			PHF5A
MOB1A			PKM
FAM177A1			SRSF10
RBBP4			OXCT1
TMEM165			MRPL12
SLC25A11			MRPL18
ACADVL			VPS25
PA2G4			PPIH
PTBP1			NDUFB1
RBM25			EEF1E1
HM13			GSTO1
HSPD1			TESC
TMEM248			EBNA1BP2
DGKZ			PSMD11
COX7A2L			NUDT8
SNRNP70			FDFT1
KIF5B			GADD45A
MRPS15			COMTD1
GADD45GIP1			RBMX
EIF4H			NAA38
IAH1			VDAC1
PPP1CC			CD9
TADA3			SUPT16H
HNRNPD			DPM2
MDH2			YWHAQ
PYURF			RANGRF
AP2S1			SUMO3
MRPL52			TCERG1
SUMO3			LSM2
HLA-DPB1			NUP107
CHD9			XPO1
NME3			CD59
OSBPL8			CORO1C
CDC37			DDT
SFT2D1			LAGE3
CYC1			RBX1
TIMM17B			COPS3
SNHG9			ATPAF1
TAOK3			EIF2S1
BLOC1S2			HNRNPD
PRMT1			SNRPD3
SDF2L1			PRDX4
ATP5MC1			CSRP1
UBAC2			NDUFA7
			MRPL52
			NELFE
			UQCRC1
			NUP210
			TIPRL
			ISOC2
			CYC1
			HAT1
			TMEM256
			UBE2N
			PPIL3
			PPM1G
			NUDCD2
			DERA
			MRPL57
			ERI3
			CBR1
			BCL7C
			PIGX
			DMAC2
			MAZ
			VPS29
			SASH3
			SF3A2
			SPTSSA
			PSMA3
			PDLIM1
			MCMBP
			GUSB
			COX6A2
			ARL6IP6
			TIMM50
			ILK
			POLE3
			CEP57
			PMF1
			SNRPC
			AP1M1
			AKR1A1
			PSMD1
			ELAVL1
			FAM120A
			MRPS12
			NDUFAB1
			KHDRBS1
			MPC1
			NHP2
			ISCA2
			CFAP20
			HP1BP3
			SNX10
			UBE2A
			LSM6
			ERI1
			NUP50
			AURKAIP1
			PHB2
			RTN3
			PSMA5
			PRPF19
			RNPEP
			TIMM8B
			TRIM28
			PPP1R35
			UFD1
			HNRNPA1L2
			TMEM167A
			TARS1
			TRAPPC2L
			BCAS4
			AP2S1
			POLR2K
			PTPMT1
			CCT3
			APIP
			DCPS
			GMDS
			RPA1
			SLIRP
			SMARCB1
			NDUFS3
			ITGB1BP1
			CCT2
			CTBP2
			MIR4435-2HG
			PSMB6
			CHCHD3
			CISD2
			NUTF2
			PDCD5
			PARP1
			MPST
			SNRPA1
			CD14
			GTF3C6
			RTRAF
			ZNF524
			GTF2A2
			ACAA2
			CHTF8
			CCT6A
			MIS18BP1
			SCLT1
			MPHOSPH9
			TMX1
			IMMT
			MRPL14
			PSMG3
			NUBP2
			BAZ1B
			CDK2AP2
			CEP20
			CD38
			NDUFA2
			DRG1
			UQCC3
			MRPL34
			UTP11
			BTG3
			TXNDC9
			MRPS14
			NDUFS6
			EMC8
			GLRX3
			IGFBP2
			PARVG
			RBM42
			HNRNPR
			CD151
			FAM136A
			PSMB7
			ATP5MC1
			PSMD8
			DHX15
			CHCHD5
			NUDC
			MGAT2
			CMAS
			CYTOR
			TCP1
			POLR2I
			PIN1
			FZR1
			PRRC2A
			NDUFA9
			AK2
			MPC2
			MRPS35
			CCT8
			SYPL1
			CNTRL
			MRPS18C
			HSPD1
			PTBP1
			TFAM
			NDUFV2
			CSNK2B
			MRPS15
			ESYT2
			B4GALT5
			SRA1
			PSMD3
			HSD17B10
			VPS26A
			POLDIP2
			SNX5
			BABAM1
			PSMA1
			PRKDC
			SFPQ
			YDJC
			ADI1
			UROD
			SMS
			RAB8A
			LMF2
			MRPL22
			RALBP1
			UCHL5
			DCAF7
			SUCLG1
			ACY3
			GNB2
			RTCB
			DKC1
			VKORC1
			RUVBL1
			DDB2
			MRPS6
			APEH
			EIF4EBP1
			TMEM160
			NUDT5
			ECI2
			DMAC1
			PSMB4
			MRPS7
			ERG28
			CYSTM1
			MRPL48
			BCKDK
			SPCS3
			KPNB1
			ENTPD1
			MVB12A
			EIF4A3
			SRP9
			DNAJC15
			CDC123
			CHCHD7
			NDUFA6
			PSME3
			MANF
			MRPL47
			HCFC1R1
			RER1
			DCTN2
			CRELD2
			TADA3
			UQCC5
			RDX
			LMO4
			MRPL28
			ARHGEF6
			RBM14
			TMEM14A
			SSNA1
			PDZD11
			MAGOH
			UCHL3
			ABRACL
			COPB2
			ATP5PB
			SLC25A39
			CAMTA1
			BLVRA
			HDAC2
			URM1
			CCT7
			GET3
			MLEC
			NANS
			SDHD
			PFKL
			RAB1B
			ANP32A
			TRAPPC4
			ISY1
			CNIH4
			ZSCAN16-AS1
			AIF1
			TMUB1
			NDUFB4
			ELP5
			NDUFC1
			KXD1
			TMEM107
			EIF4E
			LUC7L2
			ELOVL1
			TAF10
			STIP1
			NOP56
			ARPP19
			CAPRIN1
			TMEM126A
			TXN2
			PPP1CC
			MRPS25
			C22orf39
			APOBEC3D
			TUFM
			TXNDC12
			BZW2
			PSMA6
			MRPS34
			AK6
			SSR3
			ETFB
			CUL1
			GNGT2
			TMEM141
			ZNF706
			ATG3
			EIF3L
			C1orf122
			NIT2
			ATG101
			CTDNEP1
			ACLY
			ANXA5
			MCRIP1
			COX20
			ADRM1
			NDUFB10
			SF3B4
			XRCC5
			RAB11A
			GDI2
			MRPS33
			HLA-DRA
			VBP1
			ATP5PD
			SF3B6
			RNF34
			QARS1
			ERO1A
			KATNBL1
			TECR
			LAMP2
			NDUFV1
			PPP4C
			KCTD5
			TMEM126B
			TMEM131
			GRHPR
			RAB5IF
			POLR2H
			TIMM17A
			U2AF2
			UBE2L3
			GPS1
			AKR1B1
			GFER
			WDR41
			PSMD7
			GALE
			VTI1B
			UBA1
			SFT2D1
			IAH1
			SELENOP
			ROMO1
			BCAP29
			PSMC6
			PMAIP1
			EIF2B1
			XRCC6
			MRPL4
			UBA2
			MRPS18B
			LAMTOR2
			HDAC1
			AHSA1
			DAP
			PFDN6
			CCNG1
			MRPS23
			FIBP
			TIMM17B
			FKBP3
			INO80E
			RBM17
			SEC13
			NDUFB6
			HADHA
			ZNRD2
			RNF5
			PSMC1
			SFT2D2
			PTBP3
			PDAP1
			CDKN1A
			CCT4
			PRPF38A
			INTS10
			C14orf119
			NDUFA12
			NOL7
			PITHD1
			GOLT1B
			FAM120AOS
			ENY2
			CHID1
			RAD23A
			HNRNPM
			USP39
			C1QBP
			PHB1
			PIGS
			ESD
			NAE1
			UBASH3B
			TP53I13
			HEBP2
			PRPS1
			MRPL40
			BID
			DHPS
			LCMT1
			NDUFS7
			PRDX1
			DPY30
			SLC35B1
			SYNCRIP
			PSME3IP1
			PLGRKT
			VDAC2
			MAPRE1
			PTP4A2
			GLO1
			INSIG1
			SAMM50
			HTATSF1
			CNPY3
			MMADHC
			AP1S2
			PGLS
			UPP1
			DNAJB11
			SLX9
			SNAPIN
			PRDX2
			GANAB
			UQCRFS1
			HIKESHI
			SNF8
			MED30
			APOBEC3C
			NIPSNAP2
			RCHY1
			UBE2E3
			EWSR1
			RPA2
			PFDN2
			KDELR1
			GLUL
			GHITM
			LSM8
			MGST3
			ADIPOR1
			NAA10
			FARSA
			CTBP1
			PFKP
			CYB5R3
			LGALS9
			PSMD4
			CTNNBIP1
			DGCR6L
			RAC1
			DPM1
			HIGD1A
			SLC1A5
			RBBP4
			MT2A
			NDUFB9
			AFAP1L2
			PPP6R1
			CAMK1
			PYCARD
			MRPL55
			IFI27L2
			MRPL3
			NIFK
			CYB5B
			ETHE1
			NCOA1
			DDA1
			TMX2
			JOSD2
			LRRFIP1
			E2F4
			EIF4E2
			PFDN1
			PSMD9
			PSMB10
			INTS11
			TM9SF2
			PYCR2
			PABPN1
			NUDT22
			COQ4
			NDUFAF8
			MDH2
			OLA1
			MRPS21
			GRK2
			TSEN15
			VPS35
			TXNL4A
			MRPL41
			MKKS-ENSG00000125863
			SART1
			PDIA4
			UBE2V2
			PLEKHJ1
			THOC7
			MRPL54
			BAD
			IER3IP1
			TKT
			PNKD
			NAA20
			POLR2E
			VMP1
			ECHS1
			MAP2K2
			SRSF4
			AZIN1
			ORMDL2
			RFC1
			DNAJC8
			ELOVL5
			HNRNPUL1
			TOP1
			FUBP1
			SMIM15
			IRAG2
			GNB1
			COA4
			ILF3
			RAMAC
			POP5
			CERS2
			TMEM208
			SAR1A
			EIF4EBP2
			HACD4
			DECR1
			EIF3I
			AGPAT2
			MAT2A
			DDOST
			POLR2J
			STARD3NL
			MCRS1
			ARMCX6
			ODC1
			TIMM13
			SVIP
			PSMC4
			MIEN1
			PCMT1
			DHX9
			CANX
			SNX1
			TMBIM4
			PIN4
			SZRD1
			ABCF1
			MLF2
			NDUFB5
			MRPS36
			PFDN4
			ATP1A1
			EIF3A
			CCAR1
			ERP29
			EIF4G1
			EMC4
			STAG2
			SRSF9
			VMA21
			ALG5
			USP48
			VCP
			FAAP20
			NDUFA8
			GABARAP
			TBL1XR1
			EMG1
			PPP2R5E
			ATP6V1D
			DDX1
			FXR1
			CXCR3
			CIAO2B
			DYNLRB1
			TRIAP1
			ACP1
			SSBP1
			ZYX
			RECQL
			TSR3
			C1orf35
			GFUS
			COMMD1
			GNL1
			POLE4
			NMT1
			CLNS1A
			ZCRB1
			FUNDC2
			SNRNP70
			TAF15
			CCDC90B
			RAB27A
			RAB11B
			ZDHHC24
			AP3S1
			KDELR2
			EIF6
			DBNL
			UCP2
			DUSP23
			CAPNS1
			SDHB
			RPN1
			TWF2
			TM7SF3
			ATXN2L
			DDX54
			MCTS1
			FUCA2
			WASHC3
			USP22
			ARF5
			BRD3
			KIR2DL4
			DARS1
			SKIC8
			EMC6
			TAF11
			GNAI2
			ACADM
			NSL1
			UBE2R2
			PDS5A
			FDX1
			NPC2
			CHTOP
			FLOT2
			CCDC124
			CNP
			AP3D1
			IRF2BPL
			LYRM4
			SURF4
			G3BP1
			AIP
			GTF2H5
			SHARPIN
			TMEM33
			METTL26
			THRAP3
			DCUN1D5
			ATG5
			CHMP4B
			ZNHIT3
			NDUFC2
			SNX20
			CNPPD1
			MRPS26
			ATIC
			COA1
			BUD31
			PSMC2
			EIF4H
			ZCCHC10
			MOB1A
			FAM50A
			SERPINB6
			SLC2A1
			RCSD1
			SPN
			ABHD12
			PSMD13
			S100A10
			POLR2G
			S1PR4
			COPS6
			TOR1A
			SMIM12
			CUEDC2
			UXT
			APH1A
			SHKBP1
			MEF2A
			CLTC
			UGP2
			KLHDC3
			MRPL21
			ERGIC3
			ATXN10
			HPGD
			GSE1
			SNRNP27
			TSG101
			YIF1A
			ACTR1B
			PABIR2
			MYG1
			PRELID3B
			NAA50
			THYN1
			CHD4
			GADD45GIP1
			NAA60
			CHMP1A
			TIMMDC1
			DCAF11
			NDUFB7
			TIAL1
			SRSF1
			GMCL1
			PET100
			BCL7B
			RNPS1
			C1QA
			ARID1A
			MAP7D1
			PSMD2
			RPL22L1
			TMEM109
			MYH9
			CCNK
			MZB1
			AZI2
			HAX1
			FMC1
			MLX
			ATOX1
			OSTC
			HVCN1
			MRPL20
			C1QC
			TMEM14B
			ITGAE
			APPL1
			DDX46
			SCYL1
			MRPL9
			PPID
			ACO2
			NFU1
			PEBP1
			BRD7
			GAS7
			ENOPH1
			C1QB
			JOSD1
			SEPTIN11
			PTRHD1
			PIM1
			PTPN6
			CDC5L
			NAXE
			OAZ2
			SREK1
			FRG1
			PPP1R7
			MRPL24
			MRPL2
			FBXW2
			ACTR2
			TOP2B
			MORF4L2
			NDUFA10
			TFG
			TBCB
			GTF2E2
			AP2B1
			ERCC1
			LAP3
			SF3A3
			UBE2J2
			STXBP2
			MESD
			RPUSD3
			MED4
			CNIH1
			PBRM1
			MTCH1
			EXOSC1
			FAM32A
			RFXANK
			PDHA1
			SLC50A1
			YIPF3
			PDCD10
			DOCK2
			PPP2R1A
			SLC25A11
			TMEM242
			PWP1
			HNRNPH3
			CD81
			PSMC5
			SSBP4
			RABIF
			TSR2
			RNF187
			IMP4
			COPS8
			HLA-DPA1
			CD47
			DR1
			TOMM22
			MRPS10
			SMIM30
			IFNAR2
			SF3B2
			SRRT
			TMEM183A
			KIF5B
			CLPTM1
			CCL3L3
			GTF2F1
			RNF4
			EIF2S3
			PRKRA
			MPLKIP
			CSK
			RHOG
			MNAT1
			MGST2
			COMMD2
			CWC15
			SLC44A1
			SDHC
			MYO1E
			SND1
			KCTD10
			MRPL36
			DAXX
			RNF167
			DYNC1I2
			TAF12
			FLOT1
			PRKCSH
			MDFIC
			CYTH2
			HSPB1
			SRP54
			EIF3J
			EPSTI1
			TMCO1
			WBP11
			COPZ1
			DENND1B
			ATP6V0B
			ZNF90
			GSPT1
			RAB5C
			PPIG
			YY1
			CDC37
			COMMD3
			DNAJC1
			TMEM165
			CD83
			FPGS
			TAF9
			RAB10
			RAD23B
			SEC22B
			PPP4R2
			PEF1
			LRCH4
			RALA
			SNRPB2
			ST13
			KRR1
			FKBP2
			SNHG32
			RBM25
			PIH1D1
			CTSB
			PRCC
			RPIA
			PPA2
			SS18L2
			DAP3
			DCTD
			NMI
			PPA1
			CXCL8
			ACTR1A
			SAFB
			NIPA2
			VPS4A
			TPR
			GNAI3
			HAGH
			RPS6KB2
			SEMA4D
			NOSIP
			PPP2CA
			PNRC2
			TMED1
			RNF181
			PDCD6
			PRDX6
			TNF
			COPS5
			DDX21
			LMAN2
			EIF2AK1
			WTAP
			ATRAID
			GSDMD
			SPRY1
			CLPP
			YAF2
			PAFAH1B1
			CPSF6
			CD300C
			NT5C
			LUM
			OARD1
			ETFA
			TNIP1
			GRB2
			HPCAL1
			TXNL1
			PRPF40A
			ZPR1
			SMIM19
			RNF138
			ILKAP
			ZBTB8OS
			IER3
			TMED3
			KARS1
			PIGT
			SLC16A3
			ZFP36L1
			FBXO7
			OASL
			PSMB8-AS1
			SMARCA5
			RNASE1
			STMP1
			COMT
			PMPCB
			MTPN
			METAP2
			FBL
			SLC52A2
			ARF3
			SDHA
			MRPL42
			RCN2
			OXA1L
			RTF1
			AATF
			CTSZ
			DGUOK
			CDIPT
			GPI
			CYB561D2
			HLA-DRB1
			HK1
			TM2D1
			ITPA
			TUSC2
			SNW1
			THUMPD3-AS1
			POLR2F
