## Supplementary File 2 for "Derivation of functional early gestation decidual natural killer cell subtypes from induced pluripotent stem cells"

### Sheet: Sheet1
TGFß clade	TGFß clade	NT clade	NT clade	Proliferative clade	NT clade	TGFß clade	Proliferative clade
cluster 0	cluster 1	cluster 2	cluster 3	cluster 4	cluster 5	cluster 6	cluster 7	cluster 8	cluster 9	cluster 10
MFGE8	APOC2	PNPLA7	GZMM	MCM10	DAPP1	IFIT1	CDC20	CLC	CCL4	LINC01644
CEP112	2025-03-03	RAB27B	LAG3	RRM2	RNASE6	IFIT2	NEK2	CPA3	SPINK2	RORC
WNT7B	ASAP2	ITM2C	EOMES	DTL	CLEC7A	IFIT3	DEPDC1	GATA2	C15orf48	ADAM12
RFX2	IER3	C15orf48	ADAMTS17	CDT1	SPI1	MT2A	ASPM	RHEX	CCL3	MPPED2
GPR157	DRAXIN	ADAM19	CCL3	POLQ	LY86	GBP1	TROAP	MS4A3	IFITM3	IL23R
ADCY3	RPS6KA2	SH3PXD2A	CCL4	CENPM	PDLIM1	USP18	UBE2C	TCN1	XCL2	SORCS1
AC008667.1	TJP1	LZTS1	AL606807.1	TYMS	ARHGAP22	HERC5	DLGAP5	GLOD5	CST7	IL1R1
PVT1	NCS1	CFH	AC104035.1	PCLAF	PLXDC2	IFIH1	PLK1	CDK15	AIF1	C1orf141
AC093865.1	SRGAP3	S100A6	SMAD3	DIAPH3	JAML	CMPK2	CCNB2	HDC	LTA	IL4I1
RGS16	GALNT2	SPINK2	GZMK	ASF1B	NCF2	OAS1	CEP55	HPGDS	PRDX2	BLVRA
SRGAP3	RGS16	GRAMD1B	GIMAP4	CLSPN	DOCK4	OAS3	KIF14	PYGL	CDKN2D	NEO1
BPGM	TGM2	TNFRSF4	KLRD1	CIT	SYCP2L	TJP1	CCNB1	MEIS2	VAMP5	EVA1C
LINC02315	CSF1	TOX2	KIR2DL3	TOP2A	P2RY14	OAS2	HMMR	CTTNBP2	SEC61G	ALDOC
TJP1	DMTN	CSF2RB	ITGAD	RAD51AP1	FCGR2B	HERC6	BIRC5	KLF2	BCL7C	AQP3
ABLIM1	AC008667.1	PIM2	FAM49A	NCAPG	FCGR2A	DRAXIN	TOP2A	CD84	PLEK	IFI44L
IMMP2L	BPGM	EGLN3	CST7	CENPU	FGD2	PGAP1	GTSE1	EPHA4	TOMM22	AC016074.2
GALNT2	IFITM10	MBD4	AC011246.1	NCAPH	TBXAS1	ENPP6	CENPF	CD200R1	RSL24D1	KIF13A
SKIL	PTPRG	ITGAX	ITGB2	ZNF367	GRN	DDX58	CDKN3	CLU	IFITM1	IFI44
CSF1	GPR157	KLRB1	IL12RB2	BUB1B	CALHM6	STAT2	TPX2	C1orf162	LINC01871	KIAA1217
	SKIL	AL136456.1	TRDC	ORC6	AIF1	IRF7	KIF4A	ALOX5	MRPL21	PCAT1
	MAD2L2	PLXNA4	TC2N	NUSAP1	MAP3K20	MAD2L2	CCNA2	LTC4S	MPP1	ETV7
	CARD19	IFITM3	ACOXL	MKI67	RIPOR2	IER3	CDK1	ITGA2B	AIP	JMY
	WNT7B	EVA1B	PTGDR	KIF11	AL355076.2	SUSD3	CDCA8	BTK	TRMT112	LINC02384
	RFX2	PXN	BCL11B	CHEK1	KCNK17	TAP1	TTK	LYL1	SMIM26	GRHL1
	PLAAT3	TNF	PLEK	GINS2	FAR2	COL23A1	HMGB3	BACE2	PRSS57	LONRF3
	MTHFS	RASSF8	APBB2	ASPM	SIGLEC6	KIAA1671	KIF2C	HPGD	MRPL36	MCAM
	SRM	PPM1L	LITAF	NCAPG2	IFITM3	TGM2	KIF23	ZEB2		CHODL
	HPCAL1	IFITM1	KCNQ5	CDCA8	PAK1	LMO7	CKAP2L	RGS18		HDAC9
	PVT1	PHLDA1	CD8A	C21orf58	PTAFR	PLAAT3	MKI67	LPCAT2		FGD6
	TLE3	CASS4	BCR	STMN1	ADAM28	SKIL	PTTG1	SLC18A2		SPRED1
	LAT	ANKRD35	ECHDC2	GINS1	PLEK	BTN3A2	AURKA	EYS		AC244502.1
	ABL1	SOBP	DENND2D	BRIP1	LINC01146	MTHFS	CIT	CRPPA		KDSR
	IMMP2L	MAN1A1	CTBP2	TPX2	TTN	BPGM	KIFC1	FRY		FAM135A
	XCL1	SGO1-AS1	DUSP5	DNA2	F2R	MAPKBP1	ANLN	ABCC4		TNFSF13B
	PPP1R9A	MAF	OPHN1	MELK	IPCEF1	NAPA	KIF18B	TMEM154		SMCO4
		CALHM6	PRKCB	MCM4	RASSF2	WNT7B	CENPE	CCR3		MAN1A1
		LST1	PHACTR1	MCM7	GNA15	AC008667.1	AURKB	TESPA1		NCKAP1
		PRSS57	IKBKE	KNL1	CD300LB	RFX2	NUF2	LRMDA		IL17RE
		KIR2DL4	PLIN2	CENPH	SGO1-AS1	ARL3	SHCBP1	GRB10		PRKCE
		GEM	IRF8	FBXO5	SOBP	NCS1	PRR11	FHL3		IGF2BP2
		CCR1	IGFLR1	CENPF	TMEM154	DOP1A	CDCA2	SYCP2L		GBP5
		UNC93B1	MEAK7	DUT	MYBL1	LAT	PRC1	SPI1		TRAC
		CD8A	DAPK2	TACC3	MILR1	APOL1	NUSAP1	GPR35		SPATS2L
		PTGER2	KIR2DL4	MIR924HG	PHACTR2	DMTN	NCAPG	PIK3CB		ABCA1
		ENTPD1	RTN4IP1	RFC3	IFNGR1	SMAD7	BUB1B	ANXA1		RUNX2
		CDKN2D	IQSEC1	HELLS	ITM2C	PRDX1	NCAPH	PLIN2		RGS9
		CAMK1	SETBP1	CIP2A	SETBP1	G6PD	KIF11	GNAQ		CDC42BPA
		MMP25	SERPINB9	PRC1	DOK1	PCGF5	KIF15	HSD17B4		PSTPIP2
		SSBP2	AIF1	FEN1	CTSZ	TRIM8	MAD2L1	TBXAS1		PRR5
		IKBKE	XCL2	CENPW	MED12L	USPL1	STMN1	TNIK		ZFP36L1
		MBOAT7	PTGER2	CHAF1A	FILIP1L	ASAP2	CENPW	ARHGAP6		LACC1
		SYK	PAG1	STIL	ITGAX	GPR157	DEPDC1B	DACH1		GBP1
		C15orf39	HLA-F	WDR76	PTPN6	NMRK1	HMGB2	RUNX1		FYCO1
		RRBP1	LINC01871	NDC80	PPCDC	FGGY	DIAPH3	SIGLEC6		AL109761.1
		LINC00892	IFITM1	FANCA	APOO	SRGAP3	FOXM1	FAR2		MAN2A2
		FKBP5	TNC	FANCI	CSF2RB	SCYL3	SGO2	CD37		LPCAT2
		AL034397.3	GIMAP5	MAD2L1	PBX3	TLE3	KNL1	C3AR1		LAPTM4B
		CD55	PYHIN1	CENPE	AHCYL2	ARL17B	CKS2	TTC7B		IFT57
		CISH	PPARA	BRCA1	DSE	XPC	UBE2S	ALS2		MYO6
		EIF2AK3	MYBL1	FANCD2	SWAP70	PPP1R9A	TACC3	IL1RL1		MYO1D
		PTPRN2	2025-12-01	PCNA	CYSLTR1		CENPN	CAMK1D		GDE1
		TUBA4A	LINC01222	LMNB1	NFKBIZ		CCNF	CHPT1		CCDC88A
		ORAI2	RUNX1	HIST1H1D	LPGAT1		CKS1B	CST3		AHRR
		SH3BP5	GNAQ	LIG1	ATP2B1		TUBB4B	SWAP70		DOCK9
		NTAN1	PIK3AP1	CENPP	C15orf39		RACGAP1	ABCC1		SREBF1
		LPGAT1	PRR5L	UBE2T	HIC1		TYMS	RIPOR2		SH2D1B
		LPAR6	FKBP5	MCM5	PNPLA7		NDC80	MAN1A1		CERK
		BTG2	ITGA4	ATAD2	SCARF1		KPNA2	TRERF1		CLEC7A
		NEIL1	CCDC28B	HMGB2	CXorf58		ECT2	GALNT7		AL136456.1
		ANTXR2	PTMS	ATAD5	GNAQ		CIP2A	ATP6V0A2		ISOC1
		AC105402.3	AC009313.1	WDHD1	OPRM1		SGO1	CSF2RB		HSPB1
		CD59	ORAI2	POLE	ZNF710		PCLAF	EVI5		USP30-AS1
		GFOD1	MATK	KNTC1	C15orf48		GPSM2	BACH1		PTGER3
		TSC22D3	ANTXR2	PHF19	GRAMD1B		PHF19	PAPSS1		CFH
		TC2N	MTSS1	TIMELESS	HTRA2		INCENP	NINJ1		SPART
		CAMK2G	NECAB3	E2F1	LPAR6		CENPA	RASSF2		PHLPP1
		TRGC1	CMC1	ZGRF1	UGCG		KIF20B	PIK3R6		GRK3
		CD300C	GFOD1	MCM6	TMEM163		DBF4B	PTPN6		IFIT3
		MIR3681HG	MIR3681HG	SCMH1	MCUB		PARPBP	SLC44A1		TRDC
		ZNF680	RGS3	WEE1	AP000763.3		ARHGAP11A	AC068587.4		PDE8A
		MAPKAPK3	PILRB	EZH2	RELT		TUBA1C	BNIP3L		APP
		LACC1	GADD45B	AP001347.1	GBP4		APOLD1	CTBP2		ACSL1
		RASSF8-AS1	B4GALT1	Z94721.1	ITGA4		SPDL1	ATP2A3		TNIK
		SETBP1	STX3	DHFR	CFH		ARHGAP11B	RCOR1		PLXNC1
		MFHAS1	PCED1B	NSD2	TRGC1		BUB1	RAPGEF2		LINC00910
		CCDC28B	TRGC1	TMEM106C	PPA1		KIF18A	AC017002.5		CHST2
		PRDX2	AC116348.3	POLE2	PLEKHG3		SMC4	DNAJC2		TEX14
		ZC3H4	CRIM1	CKS1B	ENTPD1		GIHCG	PSTPIP2		LGALS3
		RCBTB2	CISH	GMNN	ITGAM		CKAP2	BMP2K		GRAMD2B
		DNAJB12	CDH17	H2AFX	MYADM		KNSTRN	AL034397.3		JAML
		OAS3	PRSS57	TUBB4B	SLC1A4		RPL39L	MBOAT7		ARHGAP6
		PTGDR	SH3BP5	RRM1	FAM49A		H2AFX	CRIM1		MYO18B
		ITGAM	TRPS1	DSN1	SOGA1		GEN1	M6PR		ZNRF1
		RASSF1	ENTPD1	MCM3	IL10RA		DTYMK	PLD1		LRP12
		CXCR3	GPRIN3	SGO2	RCBTB2		CDKN2C	ZNRF1		SPOCK2
		BIRC3	ZCCHC17	BRCA2	BID		LMNB1	PGD		CA13
		CD300A	IGF2BP1	PARPBP	RHBDF2		Z94721.1	PHTF2		ALAS1
		MB21D2	ATP11A	ARHGAP11B	INPPL1		SMC2	GLUL		CRISPLD1
		TRIB2	ARHGAP26	ECT2	LAIR1		MELK	DEPDC5		SPTY2D1OS
		ORAI1	ITGAM	HIST1H1C	AL034397.3		SPTBN1	PHACTR2		PALM2-AKAP2
		SOCS1	CD226	RFC4	PLAC8		H1FX	PDLIM5		LPAR1
		LINC01871	ADGRG5	ACOT7	GPR82		NUDT1	ZC4H2		FOXO1
		PSTPIP2	ARF5	POLA2	LZTS1		NCAPD2	LPGAT1		RALB
		CEBPB	GPR171	HIST2H2AC	SRGAP2C		CKAP5	CEBPB		PRDX4
		RUNX1	FAM3C	HIRIP3	ZFP36L1		ARHGAP19	NRIP1		AC007952.4
		ITGAD	BCL2L11	SMC2	LINC01222		CDC25B	CHMP3		PAK1
		ZNF710	SPINK2	MASTL	RNF19B		KIF22			GRAMD1B
		SLC44A1	TNFRSF4	MMS22L	CHKA		RANGAP1			TMED8
		STX3	PSTPIP2	C19orf48	PIK3AP1		MZT1			CD80
		LTA	PARVG	NCAPH2	TEX30		CDKN2D			LTB4R
		GAB2	ZFP36L1	ARHGAP11A	CHD7		BRCA2			ERN1
		PRAM1	MAF	HIST1H1E	COLGALT1		GRK6			FASN
		TEX30	LINC02694	SMC4	PLXNA4		CRIP1			MDM1
		CBX1	AC008014.1	LRR1	AFDN		BCL2L12			MT2A
		PLSCR1	OAS2	DTYMK	SCPEP1		CCDC18			TMEM140
		CD47	AC008691.1	POLD3	PPP1R9B		FANCI			UNC119
		TPD52	NFKBIZ	CNTLN	BCL2L11		SASS6			TTC7B
		RALGDS	SH2D2A	POLA1	MMP25		KMT5A			PHACTR2
		TRERF1	HIVEP2	UBE2S	SERTAD2		G2E3			CEMIP2
		AC116348.3	RCBTB2	DNAJC9	AHR		DDX39A			TBC1D17
		ECHDC2	SH3KBP1	NCAPD3	PDE8A		HDGF			CHD7
		RNF19B	CD59	NUDT1	EPN1		LBR			CRY1
		ITGB2	EVA1B	PXMP2	NOD2		TNFAIP8L1			ADAM19
		ENTPD1-AS1	KDELR2	SNRNP25	RAB27B		RANGRF			MMP14
		FAM3C	TOX2	CRIP1	ACOXL		DBF4			TGM2
		IGF2BP3	ASB2	PRIM1	GFOD1		NDE1			SCD
		ARID3A	PRDM1	CKS2	ICAM1		RUVBL2			CKS2
		GPR171	BIRC3	USP1	SYK		CEP128			SPIRE1
		AP002762.2	MCUB	KIF22	DOK6		EMC9			SMOX
		CST7	TSC22D3	BARD1	IFITM1		GOT1			KIFC3
		SEC61G	TRERF1	BRI3BP	LACC1		TUBA1A			ELK3
		SRGAP2	PXN	BUB1	CAMK1D		TTF2			PITPNM1
		NOTCH1	BTG2	ITGB3BP	TMEM229B		HIST1H1D			DCAF11
		FILIP1L	KLRB1	FAM111A	GAB2		CDH17			PTPRE
		SPECC1	ERI1	SLBP	SPATS2L		ODF2			MRTFB
		MYLIP	CA6	RFC2	EXOC6		PLIN3			NRIP1
		IL2RB	PGD	MSH6	ARHGAP31		RCBTB2			GBP2
		PAPSS1	PTPN12	OIP5	ADA2		FAM111A			PLIN2
		MATK	GEM	KIF20B	STARD10		HIRIP3			RBM19
		NFKBIZ	CD55	CEP128	MPP5		SRGAP2B			HS2ST1
		IL12RB1	SMPD3	POLD2	STX7		TIMM10			FES
		COX17	KIAA1958	HAUS8	DUSP4		DCK			HERC5
		OAS1	GBP2	TFDP1	HECW2-AS1		CEP57L1			INPP1
		IQSEC1	IGF2BP3	CCDC167	CEACAM1		LYAR			MAF
		CTNNBIP1	LINC00892	RBBP8	KIAA0040		DUT			PBXIP1
		HLA-F	LGALS9	CENPK	SLC25A13		HIST1H1C			SIGLEC7
		HSBP1	TNFRSF1A	CEP152	OAS3		ZC3H4			MICU3
		AL627171.2	ENTPD1-AS1	ACYP1	MBNL1-AS1		HMG20B			AHR
		IL10RA	VAMP5	RFWD3	UNC93B1		BRD8			TIPARP
		RALB	RIPOR2	HMGA1	GRINA		TRGC1			PRAM1
		PIK3AP1	SMS	RBL1	RUFY3		CBX5			ZNF580
		GOLGA8O	ITGAX	MSH2	ST6GAL1		SDCBP			PKP4
		DUSP5	KLHL23	YEATS4	LYST		LDLR			MPZL3
		SLC20A1	EFHD2	TTF2	TSC22D3		GNB2			REEP3
		MADD	AC108134.3	CBX5	SP4		CARHSP1			SGCE
		ATP11A	APMAP	RANBP1	CST3		NUDCD2			NISCH
		MPP1	PIM2	CARHSP1	MPZL3		S100A10			MAP3K7
		MKNK2	OAS1	FANCM	APBA2		XCL2			NOD1
		2025-12-01	GPR65	TUBA1C	EVI2B		INSIG1			LMO4
		GSN	LINC01934	KPNA2	SNX9		TPRKB			HIST1H2AC
		TRPM2	ZNF710	IFI27L1	STS		RNF5
		SH3KBP1	LINC02245	SASS6	PDE4B		SMS
		ADGRG5	NECAP2	RAD18	RUNX1		GLRX5
		STARD10	PRAM1	TUBA4A	HIVEP1		MAZ
		DUSP6	IFNAR2	KCNQ5	PPM1L		TUBA4A
		SOCS2	LTA	TOPBP1	PTGER2		ILF2
		GLRX	FADS2	RPA3	CBX6		TRIM69
		PDE8A	CASS4	MYBL1	LGALS9		FADS2
		MAST3	MAPK3	BTG3	ARHGAP17		MYBL1
		PRDM1	MANF	NCAPD2	QSOX1		CCDC167
		XCL2	PDE4A	SAMD1	NAGK		EBNA1BP2
		OXA1L	SLC1A4	SSRP1	LINC02245		GPR65
		SLC25A11	TAGAP	RAD51C	SH3PXD2A		OAS2
		RIPOR2	TRPM2	DDX11	MEGF9		IFI27L1
		MANF	SEC61G	SVIP	RGS19		ENTPD1
		XPNPEP1	TET3	CEP78	MIR3681HG		SLC1A4
		USP18	PLSCR1	SIVA1	AC023449.2		CEP152
		TFPT	MYDGF	CENPX	JAK2		LRRC59
		RGS3	CYSLTR1	CTPS1	EGLN3		PTGER2
		PTPRE	SYK	PKP4	KLHL15		EVI2B
		CHKA	AKAP5	FADS1	CNPY3		HCFC1
		HDAC4	GABARAPL1	USP37	AP003086.1		BOLA3
		MAP4K3	OAS3	CKAP2	GPR171		ELOVL1
		GPR65	ITPKB	RTTN	REPIN1		CDKN1B
		SUMO3	NEIL1	VRK1	MBOAT7		IFITM1
		CMPK2	RAB37	CSE1L	MAN2B1		TEX30
		GRAMD4	TMEM256	CMC2	GRAMD4		GEM
		GPRIN3	FADS1	BLM	L3MBTL3		NSD2
		MIDN	GPR174	HAT1	UACA		PCBD2
		SYNJ2	APOO	SAE1	RUBCN		SHMT2
		C18orf32	HAVCR2	UBR7	PRR5L		EXOSC8
		IDH2	CD47	MTHFD1	MAF		COA6
		L3MBTL3	PRDX2	PAICS	IVD		SNRPF
		SLC1A4	TSPAN15	EIF4EBP1	TNFRSF4		PRSS57
		MRPL33	PDXK	ACAT2	GPR65		RCOR1
		HIVEP1	GIMAP1	CDKN2D	LRMP		KATNA1
		NUCB2	RGS19	EIF4A3	AL136456.1		CDK2AP2
		SEC24D	TTC38	SHMT2	CASS4		MT2A
		AP1S1	SUCLG2-AS1	ENOSF1	GALNT7		TMEM256
		KCTD9	AL034397.3	UQCC2	SNAI3		CENPP
		NDUFA3	DUSP10	CKAP5	SSBP2		GMNN
		MTSS1	LYST	DCTPP1	RGS14		SNRPA
		ARF4	TTC39B	ANXA5	FAN1		CRYBG1
		MTHFD2	XCL1	CEP57L1	CRIM1		ZNF706
		PIK3R5	VPS54	ECI1	SMPD3		HMGA1
		CST3	CSTB	NUP85	SCRN1		NRAS
		GIMAP6	SYNJ2	FKBP5	NBPF14		CENPK
		ARHGAP26	GGA1	HMGXB4	DUSP5		UACA
		ZFP36L1	RPS6KA1	MT2A	AC009313.1		EZH2
		ORAI3	ICAM1	CCDC18	GPRIN3		ARF5
		GOLGA8Q	IL2RA	MAGOHB	ARF3		VRK1
		ARHGAP25	UNC93B1	C11orf80	TAP1		RMRP
		CLEC12A	FBXO34	GGCT	ARAP1		OAS3
		UBE2F	CDKN2D	CACYBP	GIMAP8		RFWD3
		VKORC1	ARHGAP10	HPRT1	SMIM14		FOPNL
		CD226	LPAR6	CASP8AP2	ZNF267		PRPSAP1
		DENND5A	CPD	TEX30	ASB2		KLRD1
		TAGAP	M6PR	PAFAH1B3	SLC23A2		ANXA5
		NECAP2	SLFN12	TRIM28	UBE2D1		AAMDC
		PTTG1IP	KCNAB2	PRDX2	ITPRIP		LZIC
		FADS2	FGR	EXOSC8	HACD4		IGF2BP3
		LINC02694	MEX3C	CMSS1	KIF1B		SPINK2
		PBXIP1	GMIP	NME1	SKAP2		VBP1
		ITGA4	HIVEP1	DDX39A	MFSD12		MDH1
		C4orf48	ARHGAP5	SLF1	CRYBG1		TST
		KLHL2	ZBP1	POP7	SESN2		TCP1
		HIST1H2AC	CDRT4	AC068587.4	OXA1L		LRIF1
		B4GALT1	AC007384.1	FANCL	TRPM2		CCT7
		MCUB	GFPT1	GMPS	PSTPIP2		PPP1CC
		FBXO6	ABR	ACTL6A	STK38L		TFRC
		AKTIP	SLC25A13	NUP205	TMEM63A		PRRC2A
		GBP2	RFX3	NUP107	TRIB2		CMPK2
		CRYBG1	PIK3R5	COPS3	XPNPEP1		SNRPA1
		PDLIM2	CTSS	HACD3	ATP6V0A1		ACTL6A
		SH2D2A	ATP2B1	NUP155	GALNT4		CHORDC1
		FUCA2	TTC39C	LYAR	NISCH		BIRC3
		ARHGAP31	MPP1	AKR1B1	ZNF706		ACAT2
		PIK3CD-AS2	IRF7	POLR3K	RNPEP		EEF1AKMT2
		LRP10	AL136456.1	SNRPF	KDM7A		CYC1
		CD320	CEBPB	SFMBT1	SRGAP2		PRDX2
		MREG	SP4	CASP2	MTMR14		SLC25A24
		GABARAPL1	CORO7	LSM4	PTPRN2		IRF7
		ZNF267	QPRT	SRRT	ITPK1		LLPH
		RGS19	POLR2F	KMT5A	HNRNPLL		DPH3
		ARHGAP5	PBXIP1	DHCR24	IRF2BP2		CACYBP
		AFDN	MTHFD2	DPM2	FUCA2		MRPL47
		SDF4	DGKZ	CBX1	MAN1A1		FAM32A
		DYNLT3	MVD	PCGF6	PHTF2		SLC25A1
		SLFN12	FASLG	HLTF	IGFLR1		HINT2
		XIST	SNX18	KLHL23	GPR174		MRPL18
		TRIM14	AL135818.1	PRPSAP1	ARHGAP27		PPID
		TARSL2	AP002762.2	RANGAP1	MALT1		ITGA4
		SLC25A13	HMGA1	ABHD12	AC108134.3		DHCR24
		MPZL3	MAPKAPK2	TUBGCP3	CTSB		GPAA1
		GBP4	MIDN	FANCC	HDAC3		DAZAP1
		UGCG	CHMP5	PFKL	IKBKE		ITGB3BP
		EMC7	AZI2	MAST2	RNASET2		PSMB8-AS1
		BLZF1	ZNF706	PCNT	HECW2		RUNX1
		PDXK	DHCR24	MRPL17	DAAM1		PRDX3
		CSTB	SERPINB6	MBOAT2	GIMAP2		MRPL27
		ERI1	CSF2RB	RBBP7	OPA3		BARD1
		OAS2	SFT2D1	GPN3	QPRT		TAGAP
		HIVEP2	NPC1	IPO5	ORAI3		UBA1
		ITPK1	CYSTM1	ATP1B3	GBP5		NUP50
		GCH1	MFHAS1	NUDT21	GOLGA8N		USP1
		TDP1	GCH1	MRPL37	CBX1		MAP7D3
		DHCR24	TMEM273	CCDC28B	ITGB2		HIST1H1E
		HMGA1	ZDHHC18	GUSB	ERCC1		GPR171
		GNB2	TPD52	PKD2	ATG16L2		NUP205
		PHTF2	ORAI1	FADS2	CDKN2D		PRPF38A
		MYDGF	SFXN1	LIN54	RFX3		ZC3H7A
		NF1	YES1	ZDHHC12	PDE4A		ADSL
		BID	ABI2	LRP8	MAP4K3		TRIM28
		VAMP2	CBX1	GCHFR	TOX2		NUP62
		ALAS1	PDIA4	POLH	POLB		C6orf62
		SFT2D1	GRAMD1A	SMS	TUBGCP3		ZNF107
		RAP2A	ATP6V0A1	HSPB11	SLC44A1		MTX1
		SNAP29	KDM7A	MYO19	TMEM30A		PTBP1
		MAPKAPK2	L3MBTL3	MRPL12	SUFU		TTC9C
		ARF3	SGO1-AS1	MEA1	BIRC3		DTD1
		GALC	GNB2	DBF4	PDLIM2		CMC2
		SELENOK	RANBP1	AARS	PTPRE		MVD
		PML	YPEL1	MAZ	GBP2		LRCH4
		RGS6	IL18RAP	ODF2	AC008569.1		MRPS36
		MRPL54	GPR89B	ARL6IP6	HMGA1		PTTG1IP
		ELP2	SOCS1	MRPS26	APEX1		TMEM126B
		GPHN	ARHGAP25	MCUB	B4GALT1		NCAPD3
		CHD3	ATP2A3	GPAA1	FKBP5		MRPL22
		SPRY1	CRAMP1	PFKP	ECHDC2		SLC44A1
		PDIA4	SAT2	LAMTOR5-AS1	OAS1		FADS1
		SMIM26	LRRC37B	TPRKB	ZC3H4		SAE1
		ABR	RALGDS	ILF2	DNAJB12		PPP4C
		TMEM256	SOAT1	ST3GAL3	PRAM1		AZI2
		FGR	SIPA1	RMRP	HERPUD1		UBE2A
		ICAM1	EMC6	SMC6	CD101		NDUFC1
		TAP1	PIK3CG	POLE4	CASP6		ELF4
		CHMP5	ABI1	RRP7A	PLEKHM2		UPP1
		TKT	C15orf39	SF3A2	ATP11A		TARS
		DPH3	TEX30	SLC25A1	KCTD5		KIF21B
		RPRD1A	AGO4	IPO9	AHI1		CCNG1
		ZNF706	SRSF9	HAUS6	RALB		AHSA1
		TRPV2	NBN	NUP58	ARHGAP5		AIF1
		HIGD1A	DGKD	PTBP1	PAPSS1		IL2RA
		RELL1	SPRY1	LSM5	CMPK2		SMARCD1
		ERN1	SUPV3L1	EXOSC9	PCED1B		CGAS
		FNBP1L	SUMO3	SMPD4	KLHL2		AC018816.1
		AC114760.2	TCEAL8	MCMBP	ZDHHC18		HSPH1
		ARHGAP1	ATG16L1	NABP2	FES		MTMR14
		CNIH3	ERC1	MRPL11	MAP3K1		XRCC4
		NPC2	RAP2A	STK3	MLF2		CCDC117
		ATP6AP1	ACSL3	RNF168	ZNF107		WBP4
		TMTC4	SLC44A2	NELFE	GNB2		MPC1
		PET100	ATP1B3	AKR7A2	AP1B1		CSE1L
		BLCAP	VKORC1	TCOF1	GEM		HSD17B11
		SNRNP27	MMP25	PHTF2	TET3		MAGOHB
		AC010609.1	RAB29	C1orf35	OPHN1		HNRNPA0
		ATG13	ARL14EP	LINC01572	VPS54		SEC61G
		SLC38A2	MSMO1	PRPS2	RILPL2		POP7
		PFDN2	AHCYL2	SLC25A40	RREB1		TFAM
		EMC6	CASTOR3	EEF1E1	DRAM2		CCDC82
		KCNAB2	TRIM14	SLF2	TAGAP		MMADHC
		KDELR2	METTL9	MTHFD2	IGF2BP3		MAPRE1
		APOL1	GOLGA8Q	TCP1	MLKL		RNF6
		VPS16	NUCB2	TIMM10	OTUD7B		IGF2BP1
		SNRPF	HCG17	POLR2I	SUMO3		AP1M1
		PDE4A	SLC38A2	CENPJ	SH3BP5		YIPF5
		MXD1	NDUFA3	SLC1A4	IFIH1		SNRNP25
		DAAM1	CEBPD	LBR	NECAP2		NUTF2
		GBP5	C18orf32	HSPE1	TMEM273		RPA3
		PIGX	ATG16L2	SNRPA1	ARF5		CWC25
		TMEM30A	PEAK1	NUP62	AC116348.3		RANBP1
		OTUD5	DRAM2	PHACTR2	M6PR		DHX15
		CPEB4	PHTF2	KIAA1328	UBE2F		TMX2
		UROS	SRGAP2	DHX15	SOCS2		TAF9
		KARS	AC022075.1	RCC2	HTT		COX20
		TG	ZNF267	CEP295	VAMP5		GARS
		NDUFB3	MYLIP	ATP13A3	RNF24		CHSY1
		AZI2	NSF	DKC1	CLIP2		GSE1
		ABI1	NAA16	NUP50	TNFSF12		ERCC6L2
		SLC3A2	MKNK2	CAMK1D	TDP1		DAXX
		RCN2	SDF4	SUMO3	LYSMD2		ZNF267
		SCP2	TRIM5	HAUS2	C21orf91		SRRT
		GSR	MAPKAPK3	POLE3	MTHFD2		DHX8
		CHSY1	LMAN1	E2F3	CCDC65		PQBP1
		AHI1	LDLR	NUP160	AC026347.1		EIF2S1
		SRSF9	BACH2	LIN52	RPS6KA1		KCNQ5
		PPARA	NMRAL1	LRRC59	N4BP2		HAX1
		IRF8	RIC1	ZNF714	TRERF1		MED10
		IVD	SAT1	PDXK	CD300C		IMMP1L
		MIR222HG	RPRD1A	ANKRD36C	MEAK7		MTIF2
		SEPHS2	LPGAT1	ORC3	ARHGAP10		DNAJB11
		CDIP1	ACADVL	COMMD4	TRAFD1		PCF11
		ZCCHC2	UBE2F	SIK2	MYLIP		MTRF1L
		APOO	GPR108	MRPL18	HEATR5B		ERCC5
		SMS	HACD4	C1QBP	YES1		LMO7
		TMEM183A	GAB2	VBP1	SH3GL1		Z83844.2
		PQBP1	MALT1	RPA2	DUSP22		TRMT112
		PPA1	AC010609.1	XCL2	ABHD12		NUP107
		APMAP	SPATS2	AP1S1	ARHGEF2		MCTS1
		AC008569.1	AC008569.1	PDE8A	TPD52		ADRM1
		MRPL36	PPA1	PAGR1	DCAF12		MIDN
		ASB2	RASSF8	CYC1	CEP164		SOCS4
		TMED9	PSENEN	AHI1	PRDM1		CCNK
		AC008691.1	COX17	PPIH	CLASRP		PPP1R11
		GIMAP1	SDCBP	ATP2A3	SNAP29		CHMP5
		NQO2	NOTCH1	NDUFAF6	ATRN		SIRT7
		ECE1	E2F3	TMEM238	EXOC6B		EIF4H
		ABRACL	CHKA	HPF1	TAP2		NDUFB3
		PPCDC	TBC1D22B	CGAS	ABR		TAF8
		AHR	MRPL36	MCUR1	GNG10		AHR
		CYSLTR1	PDLIM2	HSPH1	SPOP		TDP1
		UBE2J1	USP24	NPAT	RELL1		IL18RAP
		TDG	DPH3	SNRPA	ANKRD35		AIDA
		ARHGAP10	RDH11	SRSF1	RCOR1		CHCHD7
		SLC25A5	TMED9	PBX3	ANXA4		BRD9
		USP12	GOLGA2	CNOT9	NABP1		ZNF274
		PGD	TVP23C	STOML2	LMBR1L		DKC1
		FBXL5	STX4	PACSIN2	DDAH2		NOTCH1
		ATG16L1	SLFN13	ITM2A	GIPR		CBX1
		HCG17	DENND10	ATP2B1	SLC20A1		RBM42
		UACA	IPCEF1	CDC25B	OSGEP		HLA-F
		MAP7D3	BCL7C	GNB2	STX3		DYNC1LI1
		LMAN1	PDE8A	HAUS1	ATP2A3		SZRD1
		PDE4B	CHSY1	IER3IP1	MOB1B		SUDS3
		RPN2	FGFR1OP	TMUB1	AGK		OSER1
		PELO	SEC24D	CCDC14	VCPIP1		SAFB2
		DGKZ	RCOR1	HNRNPA0	DHTKD1		NELFE
		MXRA7	DNAJB11	MRPS16	NEIL1		PFDN2
		METTL9	GSE1	MAT2A	SNX18		PIH1D1
		PTPN12	S100A6	BLOC1S5	MAP3K3		TMUB1
		CLEC2D	BID	PRDX3	OGG1		DPP9
		B3GNT2	VPS37B	ALMS1	FADS1		UTP23
		TIMM17A	TMEM30A	MRPL27	PURB		CCDC90B
		TEX264	COMT	KLHL22	PEAK1		CNIH4
		AGK	SLC25A5	PPA1	GOLGA8O		POP4
		LAP3	ERCC1	RPA1	IL6ST		LPAR6
		PRKCA-AS1	TRMT112	POLR2H	SLC25A40		EIPR1
		ATP6V1E1	KARS	INTS7	PRDX2		PPIH
		UBE2E1	SLC12A6	TOP3A	SNHG32		KBTBD2
		C12orf57	CCDC57	MRPL14	SPOPL		SMIM15
		THEM4	NDUFA7	RABL6	CISD1		HMGCS1
		CRAMP1	UGCG	HDGF	AC079921.1		SLIRP
		LIN54	HMGCR	FILIP1L	NPC1		DNAJC2
		TTC39C	CSNK2B	OXCT1	PTTG1IP		MAML1
		CPD	FAM207A	MRE11	IQSEC1		NDUFA7
		M6PR	WDSUB1	ZNF83	PARP11		EEF1E1
		STK3	LST1	TTLL5	NCEH1		GABPB1
		TRMT112	ATP6AP1	ELAVL1	NOTCH1		JAGN1
		SORL1	MRPL54	UQCRC1	ABCC1		TARDBP
		NMI	SCP2	HACE1	HIVEP2		OARD1
		HAVCR2	SMIM26	TRAPPC2L	TFRC		DDB1
		TMED4	RGS6	UPP1	MPP1		PML
		CLSTN1	ATRAID	CD151	KARS		MAGOH
		TOR1A	IFITM3	NHP2	ARL8A		PCNT
		CTSS	TMED4	ACP1	USF2		ACSL3
		LRIF1	GLCCI1	VKORC1L1	GADD45B		NELFB
		NBN	MEF2D	TECR	RASSF3		AL133453.1
		LYPLA2	CXCR3	SLC20A1	CEPT1		CISH
		ALDH9A1	C15orf48	OBI1	BLZF1		PPP2R3C
		EFHD2	CD2BP2	AP1M1	RPAP3		IMPA1
		PSMB2	RBM23	UTP11	PPA2		BLM
		PDE4D	MORF4L2	MAD2L2	EHBP1L1		AIP
		IER3IP1	TRAPPC2	GARS	STK3		B3GNT2
		FES	STX6	REV1	ACP5		CRK
		EXD3	PLD1	GLRX5	RRM2B		SLC39A9
		DDA1	ABRACL	DHRS7B	PHACTR1		EI24
		VAMP5	NIN	CYB5B	RTCB		PHB2
		A1BG	CALU	APLP2	CLSTN1		STOML2
		MRPS36	SELENOK	TFRC	TMEM256		SHKBP1
		UFM1	PET100	PLEKHJ1	RPRD1A		MRPS18C
		SHFL	GIMAP6	G2E3	SNX2		RNF8
		CEP170	JAGN1	GPHN	GLB1		ATP2A3
		KLHL23	ZNF91	TRNAU1AP	E2F3		POLR2K
		ATP1B3	SNRPF	C2CD3	SYNJ2		PPP1R35
		RNF165	ZNF235	TUBA1A	AMD1		RPS6KB2
		SSR1	PFDN2	CDKN2B-AS1	SMIM26		LSG1
		GFPT1	MRPL33	ZNF43	ZMYM6		SYK
		LEPROTL1	OXLD1	PPAT	NSF		POC5
		STX4	PARP11	CD320	ADPGK		PSMD6
		SMDT1	GALC	LDLR	ZNF680		LRP10
		TXNL4A	LRIF1	ASH2L	C3AR1		APH1A
		ADA2	ARL17B	CALU	PLD1		PDIA4
		TSEN15	LMO4	ZNF107	ATP1B3		PLEKHJ1
		NSF	PTPRE	HINT2	ITPKB		MON1B
		CORO1C	PRKCA-AS1	NOP58	EVA1B		FBXW5
		ZNF107	ARF3	IGF2BP1	C18orf32		PET100
		LRRC37B	CCDC50	CLPP	ENOX2		PUF60
		CEBPD	DTNBP1	NUP93	CYB5R4		ZDHHC12
		BCL2L11	WASHC3	BAD	FADS2		PSMD9
		PNPLA6	MICU1	CCT7	HERC3		C1orf131
		PGS1	SERINC3	RCOR1	CASP10		WBP11
		GTF2A2	MRPL18	TADA2A	ACOT9		UBE2V2
		VPS54	AC073167.1	CCDC82	MTMR9		SPAG1
		GOLIM4	SPECC1	SNRNP40	OAS2		HMGN4
		PURA	RAB1B	POP5	TEP1		TRIB2
		MYCBP	CD101	ZNF511	CD8A		HSF1
		SDCBP	AKAP17A	EIF2S1	CEP170		ZNF714
		DPM3	MTA3	CISD3	CYB5B		TUG1
		SPRED2	SETD3	SF3B3	MIDN		CYB5B
		MALT1	ATP11C	NUDCD2	TMEM106B		ZNF101
		SLC33A1	CYP51A1	EMC6	TMEM14C		VEZF1
		LDLR	PSMB2	LAGE3	HAVCR2		SLC1A5
		TTC39B	ANKRD36C	GSS	ALAS1		COMMD2
		COX7A2L	CDKN2B-AS1	DAZAP1	SFMBT1		PITHD1
		VMA21	SHFL	METTL26	CNOT10		PSMD11
		COX16	NDUFB5	SYNJ2	KIAA0100		DDX27
		AHCYL2	RORA	PSMB5	SNAP23		USP24
		TOGARAM2	MRPS5	CYP51A1	GPHN		PYROXD1
		EXOC6B	CIAO2A	PPP5C	UEVLD		SNRNP27
		DDX60	TAP1	WBP11	MRPL48		PARP11
		MICU1	PABPN1	NDE1	PACSIN2		TOR1AIP1
		MSMO1	EIF1B	PI4K2B	TRIM25		PHTF2
		DDOST	TFG	SDHA	RNF138		PPP2R1A
		SERINC3	PSMC4	SPAG1	NAA25		GBP4
		TIAM2	MED23	RNF8	STAT6		COMMD4
		DNAJB11	SORT1	SLC44A1	MADD		PYM1
		N4BP2	SSR1	PMVK	BRD3		ZNF160
		CRIM1	RNF165	NAA50	GPATCH11		HMGXB4
		RPAIN	ARSG	AMD1	LRRC8D		YES1
		CYCS	KIZ	KDELR2	CTBS		GTPBP4
		ERCC6L2	PTTG1IP	PSMG2	NTAN1		POU2F1
		RAB1B	ERN1	NUBP2	EIF2AK3		RAB30-DT
		LAIR1	FBRS	LZIC	NPTN		AMD1
		MEF2D	PIK3CD-AS2	PIGX	NMI		MPLKIP
		ZNRD1	ANKRD26	SNRPC	SLC25A45		MKRN1
		OTUD6B-AS1	RELB	SYK	VKORC1		DDA1
		ATF4	ITPK1	KATNA1	PIGX		DNAJC9
		TMED2	LRP10	EI24	MKNK2		EMC6
		CDRT4	NDE1	UBE2A	CDIP1		CYB5R4
		RPS6KA1	ARHGAP31	CNPY3	APAF1		MORF4L2
		TRAPPC6B	ERG28	KATNAL1	SLC4A7		PDE4A
		GTF3C6	SF3B6	ABI2	AC022075.1		CCDC124
		POLR2K	TOMM22	ADRM1	TMEM127		ERLEC1
		MAPRE1	SLC4A7	EXOSC3	LIN52		NCOA4
		DERL2	AKTIP	CISD2	ZMAT3		YWHAG
		GLB1	CARD16	TFAM	IRF8		HAUS6
		PSENEN	EMC7	SENP1	BICD2		RCC2
		DUSP10	ARMCX3	LNPK	MFSD14C		PNPT1
		SAT2	KRT10	PITHD1	STARD7		GTF2F1
		TRAPPC8	HIST1H2AC	CAMTA1	C2CD5		PIP5K1C
		TP53BP2	DDOST	PGD	RAB30-DT		TOR1A
		ZNF280D	CTNNBIP1	MYCBP	FAR1		MRPS10
		LZIC	SUDS3	SUGP2	TK2		IKBKE
		GUSB	PLEKHM2	MRPL3	HLA-F		IKBIP
		CHCHD1	KDM4B	NUTF2	TIPARP		TSSC4
		CASP10	SAR1B	ATG3	TRIM5		RHOQ
		OSTC	LINC02256	NAE1	STAT2		FAM91A1
		PLEKHF1	ABHD17B	PPM1D	LBR		CYB5R3
		SFXN1	ARHGAP17	SF3A3	TRPS1		LINC01572
		LSM1	DPP9	MFSD14B	CGAS		C1D
		SPTY2D1	DENND5A	PFDN2	DYNC1LI1		DHX38
		PIKFYVE	CFLAR-AS1	ZNF718	RALGDS		CCDC59
		CIAO2A	VCPIP1	VKORC1	CORO1C		PSME3
		PIP5K1C	DDAH2	CNOT6	USP24		DCAF12
		SFMBT1	MLF2	FAM207A	PBXIP1		UQCC2
		SEL1L	TSC22D4	HDAC2	ZNF438		TXNDC12
		C21orf91	TSEN15	PHF6	GOLGA8Q		AIMP1
		DHPS	PHB2	MANF	SUPT5H		TAF11
		DGKD	BTN3A2	GART	GPCPD1		UBP1
		HEBP2	PSMD11	TAF1B	RMC1		RGS19
		SEC11C	IDI1	SPATS2	VPS35		NOP58
		SIPA1	LINC00486	MRPS11	GTF2E2		RPF1
		CAPN1	OPA3	SAP130	PPP1R12B		OPA3
		RNF213-AS1	PSMB5	POLR2K	SEC61G		CPSF2
		PYURF	AMD1	MAPRE1	ZNF780B		ASB2
		IDI1	APAF1	ATL3	GMIP		NUDT4
		OGG1	CLEC2D	TTF1	PML		INTS10
		RBM23	B3GNT2	PDIA4	HMGCR		UQCRC1
		ZNF75D	EXOC3	IARS	ATP11C		DHX16
		TFG	ERGIC2	ANKRD36	MRPS28		LARP4
		AKAP17A	AKIRIN1	RPP21	ZNF700		SSRP1
		RFX3	ZRSR2	DENND10	PIGS		SNHG32
		LINC02256	ETF1	MGST3	OSBPL11		WIPF2
		FBXO34	GBP5	GLRX2	METTL9		MRPL43
		RASSF3	LBR	THOC1	FAM91A1		CRIM1
		MCMBP	CD300C	DDX23	BCL7C		VPS35
		HMGXB4	TMEM183A	PDLIM7	PET100		FES
		PARP11	NDUFB3	SLC1A5	ZNF580		KRI1
		CFLAR-AS1	TMED3	GPANK1	ZNF44		CSTF3
		RNF166	HCG18	IKBIP	SLFN12		GNPAT
		ETHE1	NDUFC1	MDH1	SLC39A9		CLPP
		HERPUD1	COX7A2L	TMX1	DHCR24		POLR2F
		SNX5	GOLGA8O	HS2ST1	ZCCHC2		RABL6
		AL133453.1	PPP2R2D	BRD9	SEC24D		TMEM183A
		AL117381.1	LSM1	PDHA1	TTC39B		CMTM3
		NDUFC1	UROS	MRPL55	ATP6V1A		ZFP36L1
		RPN1	SLC20A1	CCDC137	ZBP1		TRIM25
		TMEM208	STARD10	CAND1	COMT		ZYX
		FGFR1OP	EIF2AK3	MRPL16	TMEM260		CSNK2A2
		SDF2	BBS9	SS18L2	CCDC50		MED21
		IRF7	SDHC	SLC3A2	HOXB5		C16orf72
		TMEM141	NDUFAF3	ATG16L2	MTERF1		PMVK
		LINC01278	COX16	TEX264	ZNF254		MYCBP
		ABI2	DENND6A	TMEM141	GALC		SART1
		USP24	GRAP2	MRPL38	FBXO34		GSS
		NDUFAF3	CDS2	TST	ERCC6L2		LAIR1
		LAMP2	OTULIN	SFI1	CCDC6		CLPTM1L
		RCOR1	SLC33A1	ATP1A1	HSPH1		QARS
		CHMP4B	AGTPBP1	APEX1	IL12RB1		PMM2
		ATP1A1	ACBD5	SPTBN1	KLRB1		LSM12
		MRPS18C	ZNF302	N4BP2	MAPK8		CHTOP
		PRCC	PDE4B	TRAPPC4	GCH1		MRPL13
		RNF24	ARHGEF2	TXLNA	ELK4		COG3
		ANXA4	ASAH1	PSMD3	ENTPD4		SRP68
		ENY2	MCCC1	GANAB	AL135818.1		PSMB5
		ABCA5	BLZF1	NSL1	MKRN1		NSL1
		DRAM2	HSCB	TIMM17A	GLCCI1		MANF
		SORT1	SEPHS2	MCU	EMC7		STX3
		SPOPL	AGPAT4	MROH1	AP2A2		PAFAH1B2
		VCPIP1	TXLNA	COA3	TFPT		RBM28
		JAGN1	MTCH1	C15orf41	PFDN2		RTCB
		RIC1	ARF4	TMEM256	RGS3		SMIM26
		NDUFA7	OSTC	RABIF	ITGAD		DHPS
		SEC61A1	GBP4	BID	STX12		DAAM1
		ZBTB43	PDK3	VMA21	PLCXD2		MMP25
		SAR1B	RELL1	ABCE1	WDR41		PRCC
		OSTM1	NDUFA8	TP53	ANKRD36C		COQ10B
		RPAP3	C12orf57	GNL3	ACSL3		CENPJ
		KRT10	AHI1	ECHS1	AKAP11		TMEM184C
		CORO7	SFMBT1	BCL7C	JADE2		STARD3NL
		NDUFA5	SYNGR1	PUF60	EFTUD2		VTA1
		AC010642.2	CHMP4B	ERGIC2	ZNF81		C8orf76
		CSNK2B	CAPN12	MRPL13	USP36		GZMK
		SDHC	PSMB4	TTC7A	HCG17		HPS1
		GTF2E2	TEX264	ERG28	ATP6AP1		CIZ1
		DAPK2	CHCHD1	RCN2	CSTF3		RRP7A
		PSMB5	TIMM17A	RNF121	SNAPC3		TMED2
		TRAFD1	ZNF518A	PET100	FIG4		MRPL3
		DNAJC5	EIF3L	ARMC1	TRMT11		HNRNPL
		OPHN1	MR1	ALG5	MFSD14B		TOGARAM2
		STRAP	GORASP2	MPP1	SLC25A24		PNPLA8
		SREK1IP1	STAT5B	ANKLE2	PGD		PI4K2B
		WWP2	SIRT2	AHSA1	LINC01278		TIMM17A
		LINC00486	STAMBPL1	MAPK1IP1L	DYNLT3		CEP290
		LSM3	SEL1L	SLC25A11	CYSTM1		SUCLG2-AS1
		WDR60	CSNK2A2	PHB2	AC015871.1		SMIM3
		HACD3	HERC6	TDP1	SDCBP		THAP12
		PFDN1	TMEM141	AGK	CCDC28B		MCRIP1
		MGST3	MRPL43	ELP6	SGPP1		PPP2R2D
		ARHGAP17	PDGFRB	IDH3B	STX6		DEGS1
		HS2ST1	SKAP2	ZNF22	C6orf62		RSL24D1
		BORCS7	EPS15L1	UCHL5	SH2D2A		FAM207A
		NDUFA8	RPA3	CRELD2	MAPK6		CIAO2A
		REV3L	RNF19A	NTAN1	SETD3		FGR
		ENTPD4	CNPY3	PPP1CC	WSB2		CENPX
		NAPG	LEPROTL1	XRCC4	MREG		BRAP
		STK40	APH1A	TRGC1	TMEM248		MRPL28
		LMO4	MYL6B	NELFB	SSR1		SDHD
		TRAPPC4	SEC23B	POP4	POM121		SUPT5H
		PPP2R2D	ZFYVE16	MICU1	ZBTB44		DNAJB12
		HOXB4	KLHL2	IGF2BP3	RPA2		ARF3
		TOMM5	CGAS	ZNF346	DTNBP1		MRPL21
		HERC6	NFU1	MRPL4	SNRNP27		OXSR1
		DNAJC15	MPZL3	CDK11B	MYCBP		MRPS27
		TAF1B	USP12	OAS3	USP12		ZNF143
		ELL2	SPOP	RPN1	PSMB5		GOLT1B
		RNF138	USP28	SLFN13	CHMP5		TOMM22
		ZBTB44	PEX13	MRPL22	SH3KBP1		MFSD14B
		ATP6V1A	RPAIN	DERA	GRPEL1		MLF2
		GP6	OXA1L	SLIRP	AL627171.2		CARS
		DIS3L2	NKAP	PRPF3	NBN		IFNAR2
		DYNC1LI1	ADRM1	FBXO34	ZNF394		IP6K2
		FAM91A1	DNAJC4	PEAK1	ZNF718		EXOC1
		DYNC1LI2	AC010642.2	MRPS18C	ANKDD1A		SENP1
		ATP6V0A1	LLPH	LSM8	CDKN2B-AS1		AP1B1
		NFU1	DMAC1	MRPL21	ETHE1		SRSF1
		CCL3	ACP1	GYPC	C1QBP		C14orf119
		LINC01934	TMEM259	CEBPZ	AZIN1		COX16
		PRKAA1	NHLRC2	OSBPL11	TMEM183A		ACTR1A
		COG3	USP16	NDUFS3	SLF1		ZCCHC8
		LAMP1	EXOC6B	RPRD1B	GIMAP6		MRPS33
		PILRB	XPO6	FAM136A	YWHAG		CRIPT
		NCK2	ZBTB44	CHSY1	BTAF1		OAS1
		TXLNA	MED28	EIPR1	TRPV2		COA3
		KIZ	C14orf119	ATXN2L	LZIC		NUP88
		STAT2	ZNRD1	AIP	MAST3		GPR174
		SIGIRR	SNRNP27	TMEM14C	PRPF40B		AZIN1
		MRPS5	XPNPEP1	MAGOH	ABCA5		IFIT3
		TOR1AIP1	EI24	POU2F1	STX4		KRIT1
		PPP2R1A	DERL2	USP12	SMS		BLOC1S6
		USP20	PUS7L	GLRX3	CXCR3		BACH2
		STX17	UBE2J2	DPP7	WDR37		LSM8
		NABP1	RNF138	LSM6	A1BG		SP4
		AKIRIN1	ZNF780B	WBP4	CBLL1		GPR108
		PPA2	CLPP	REEP3	CCDC32		MTOR
		Z83844.2	DDA1	NDUFAF3	MYDGF		AUP1
		SAMM50	AIP	CPSF7	TXNDC11		FBXO34
		GBP3	ZNHIT3	LPGAT1	MTFR1		MSMO1
		ERGIC2	CASP10	FGD5-AS1	CLPP		GMEB1
		TMEM126B	GPHN	AIDA	CYC1		SF3B3
		RDH13	IER3IP1	PAXBP1	HIST1H2AC		DNTTIP2
		PDGFRB	IP6K2	PTGER2	AP1S1		SMNDC1
		ABCA7	MLLT6	ADSL	AC018816.1		POLH
		GLCCI1	ETFDH	WRN	RNF170		OGFR
		TXNL1	TSEN54	GPS1	AL133453.1		RBM22
		VPS37A	NCKAP1L	MRPS25	FGFR1OP		FKBP5
		VBP1	RASSF3	NAXE	NDUFB3		TRIM26
		DTNBP1	DYNC1LI1	SCAI	MVP		TRAPPC2L
		RSL24D1	SUPT4H1	ZC3H7A	MIR222HG		LMTK2
		PSMD9	HNRNPH3	NUP88	MCCC1		ACP1
		CD2BP2	CEPT1	BRCC3	LRP10		EVA1B
		BBS9	MAP3K7	MRPL36	BICD1		PABPN1
		TIMM17B	MTMR3	DYNC1LI1	PAGR1		OTUD4
		MED10	HOXB4	SUCLG1	SELENOK		LARP1
		RAB29	MTFR1	AFDN	FKBP15		HMGCR
		PIK3CG	CDC26	RPS6KB2	ATG3		FGD5-AS1
		RUBCN	C1QBP	MRPS27	MAP7D3		SDF4
		COPS4	POM121C	CTNNBIP1	RSL24D1		KIR2DL4
		LAMTOR1	STOML2	VPS35	PIGN		DCUN1D5
		CALU	COX19	RUNX1	DNAJC5		PGD
		SLC35A3	GRIPAP1	NF2	DPM3		PTRH2
		SF3B6	HSPE1	NCOR2	TARS		CDKN2B-AS1
		SNRPA1	EIPR1	MPC1	GDAP2		NCBP2
		ZNF235	TRIM25	PCBD2	MGAT1		DESI2
		MTIF3	SLF2	VPS25	FAM207A		NDUFS2
		SLC35E1	PYURF	KDM2B	CTNNBIP1		CCDC25
		PSMC4	GTF2A2	SH3GL1	ATG16L1		SPTY2D1
		MGST2	COPZ1	DHPS	EIF4ENIF1		SLU7
		RPS6KB2	HDAC7	GTPBP4	HEXA		PAGR1
		OPA3	AC131568.1	STX3	RAB21		VMA21
		REEP3	CNOT9	CS	ZSCAN16-AS1		TTF1
		PABPN1	TRAPPC6A	ACAT1	MGST2		RAB22A
		AC018816.1	GOLIM4	FBL	NQO2		ZCCHC2
		MRPL47	MRPS36	CNOT10	ACOX1		MRPL12
		POLE3	CYCS	ACSL3	RNF166		VPS25
		BCAP29	CCDC167	ZNRD2	LGALS8		URM1
		VTI1B	MAST3	ZRANB3	MFSD4B		CLSTN1
		TMX1	NUTM2A-AS1	ACER3	DNAJC15		ISY1
		ST3GAL2	A1BG	TIMM17B	ASAH1		ARPC1A
		PSMB4	SLC30A7	TMEM245	SLC25A11		IDH3B
		ITPKB	PSMC6	DDX50	UBE2Q1		PTPA
		ARL2BP	TRAFD1	SCAF4	ATF4		USP22
		LRPAP1	TM9SF2	EEFSEC	COX16		DNAJC15
		COQ10B	ZBTB43	ILKAP	HECA		NPC2
		AC027018.1	RHOQ	RNF138	HIGD1A		ERGIC3
		LLPH	SDF2	ARHGAP10	RPAIN		ERG28
		UHMK1	PGS1	SLC25A39	NTPCR		PSMC4
		PSMD11	TMEM126B	ACLY	ELF4		UBXN2A
		DENND10	STX12	MRPL28	ABRAXAS2		CWF19L2
		SUPT4H1	RAB27B	POLR2F	SLC35D2		CDK11B
		UBQLN1	PQBP1	NDUFC1	KIZ		ATF1
		CYSTM1	ANKRD36	SSBP2	CIAO2A		MED1
		SRP9	ZNF83	SUCLA2	AGTPBP1		POP5
		ACTR6	UFM1	IMMP1L	DUSP23		VCPIP1
		NINJ2	COA4	RAD9A	NDE1		WBP2
		TVP23C	MAPRE1	DCPS	ZNF626		TMEM141
		ATP6V1D	MRPL47	SUDS3	DNAJC4		MGST3
		BACH2	CAND1	TERF2	KLHL23		MICU1
		LINC00426	SLC25A20	KXD1	CNIH4		HIKESHI
		CMC1	HS2ST1	CMAS	PRKCA-AS1		CHCHD5
		ANXA5	ILF2	CIAO2A	ATP1A1		NF2
		TMEM9B	PSMC2	TRIM26	PDXK		GLRX3
		NDE1	PIKFYVE	AP1B1	ECE1		WDPCP
		IFNAR2	OARD1	AK2	ZNF280D		SLC38A10
		GOLGA7	C21orf91	PPP1R12B	P4HA1		RAB35
		C6orf62	UTP11	AIF1	VRK2		GANAB
		CAMTA1	MFSD14A	TMEM223	NAAA		CASC3
		TNFRSF1A	CAMK1	OSGEP	GPR108		MYDGF
		TMEM248	PSMD6	MAPK9	RAP2C		NHLRC2
		CISD2	ALG5	TARDBP	AP002762.2		NFYC
		CACYBP	ACAT2	TMEM183A	NDRG3		NUDT21
		TOMM22	ARID5A	MCFD2	MSMO1		MED19
		IPCEF1	CDK2AP2	TRMT112	AC244131.2		TOPBP1
		CHCHD7	TMED2	TARS	RAPGEF2		MYL6B
		IARS2	AUH	GRHPR	MRPL18		MFSD14A
		PHF11	ATP6AP2	RELL1	OXR1		CYP51A1
		ZNF24	CCNC	UBE2V2	EGLN1		POLE3
		CYP51A1	SNRNP40	NUDCD3	AC004797.1		PSMC2
		TARS	SPOPL	GMEB1	DEDD2		BRD1
		LRCH4	ALAS1	ANKRD36B	REEP3		SMARCB1
		FAM32A	ATG4B	DUS1L	ZNF675		SEL1L
		CASTOR3	MED10	MRPS36	TM9SF2		UBE2J2
		ORC4	TRPV2	KIR2DL4	NHLRC2		CS
		BAG1	CARHSP1	CCDC93	UHMK1		DCPS
		PRKCB	CCDC32	AFG3L2	IARS2		ELAVL1
		PSME4	Z83844.2	TRIM24	EMC6		EXOSC10
		SUGT1	RUBCN	RCBTB2	SAMD8		DCTN5
		SCNM1	NDUFS2	MFSD14C	PRRC2A		NAA50
		CCDC50	KDELR1	EIF4H	PPP4C		MTMR9
		EXOC6	MXD4	RPAP3	MYO5A		KXD1
		SPTBN1	TOMM5	POLR2G	ZNF326		EXOSC6
		ADRM1	HACD3	MRPS23	LINC02694		KYAT3
		CDKN2B-AS1	MRPS7	C19orf25	SPATS2		ESD
		SLIRP	BTRC	AUP1	SAMM50		ORMDL2
		TMCC1	C6orf62	B3GAT3	FASTKD1		PFDN1
		RDH11	CMC2	VAPB	WBP2		KMT2D
		RAB37	ARHGAP45	MRPS24	STAT5B		PMPCB
		ROCK2	PPP2R1A	RPAIN	ZNF100		TIPARP
		LBR	TMEM242	SNRNP27	SAT2		ELP3
		PITPNA	CNIH4	SLC25A24	C9orf85		PDHA1
		AC004797.1	ERCC6L2	LRPPRC	SEPHS2		CNOT7
		MAGT1	YY1AP1	FAR1	ZNF789		SERINC3
		CDS2	PPCDC	PSMD11	PSENEN		PUM3
		CHMP2B	MRPS24	RNF187	LRCH4		SDHB
		EFTUD2	CYB5B	SREK1	CMC2		ERVK3-1
		EPS15L1	ORC4	AZIN1	TNFRSF1A		MRPS18B
		PSMC2	MAF1	NAA10	NUP58		BABAM1
		EIF4EBP2	NMI	GOLIM4	SEL1L		RBMX2
		KATNAL1	ELAVL1	PRDX1	CISH		OTUD6B-AS1
		ERC1	MITD1	NCBP3	ZNF592		PIN4
		SMIM3	RSL24D1	SMIM12	TP53BP2		TRAK2
		ZNF91	AP1B1	DNAJB11	CCDC18		ATP1A1
		MRPS24	SPTBN1	FIBP	ZNF518A		PSMD3
		DAP	FBXW5	ESD	GRSF1		ZNF75A
		RPA2	HARS	EEF1AKMT2	SLC33A1		CCDC97
		PUS7L	TMEM208	PMS1	BCAP29		NTAN1
		ABHD17B	UBE2Z	APH1A	AC010642.2		COPS5
		MVP	PPP1R35	DUSP23	IKBKB		C3orf38
		MED6	AL133453.1	ZNF706	TRAPPC6B		HMGXB3
		JADE1	EMSY	LARP1	AZI2		CEBPZOS
		IP6K2	LARP1	SART3	PSMD11		CEP63
		SCYL2	GTF2B	EFL1	B3GNT2		DDX23
		TCP1	CORO1C	THAP12	YIPF6		OSBP
		CLOCK	CAMTA1	EXOG	POM121C		KIF1BP
		FRG1	CLSTN1	BICD1	DHX8		DRG1
		SLFN13	POLR2K	RNASEH1	SCNM1		GUSB
		MRFAP1	MRFAP1	MORF4L2	CCDC115		NARS
		SDHB	METTL5	SETBP1	PFKFB3		HCFC2
		TRIM25	WDR11	SIN3A	DPH3		MDC1
		ANKRD10	AREL1	MRPL15	NFYC		ZNF322
		GPATCH2L	GTPBP4	HNRNPL	HSPE1		SF3A3
		SEC23B	TDG	VPS4A	PABPN1		LSM1
		ZNHIT3	ATP6V1A	ETHE1	MRPL4		UBLCP1
		OTUD7B	PFDN1	OPHN1	MAP3K7		TMEM238
		ABCC1	LAMP1	ACACA	AC018362.1		BORCS7
		RAB28	TRAPPC6B	TXN2	NSMAF		PUS7L
		HAX1	TSTD1	ADCY3	GNA13		SAP130
		PNPLA8	RNF214	DCAF1	IMP4		PPP6C
		MMADHC	RNF166	ACTR6	SDHC		CCZ1
		YWHAH	DHPS	RWDD4	NECTIN3		VPS51
		CNIH4	IL10RA	MAD1L1	MRPS36		DCAF11
		HMGCR	GALK2	GPATCH11	SEC23IP		SNRNP40
		PIK3CA	AL139807.1	NUP214	PGGT1B		TRNAU1AP
		AP3S1	PNPT1	CYB5R3	ZNF235		ARL2BP
		SZRD1	HSBP1	UTP18	TMTC4		PDE6D
		CLPP	LINC00539	CD2BP2	LRRC37B		TSTA3
		ATG16L2	DHX30	IAH1	TTLL3		IER3IP1
		EXOC5	STAT2	TGS1	DOP1A		PDCD2
		SOAT1	ATXN2L	TOMM22	AGO4		PACSIN2
		ZNF451	MTMR1	NFYC	NMRAL1		MRPS35
		MXD4	TAF1B	TBC1D15	KDM4B		COIL
		AL139807.1	MADD	USP39	ZNF277		SMG5
		C14orf119	RREB1	RBMX2	TMEM147		SHFL
		PAX8-AS1	PHF11	NDUFA7	LRIF1		ITGB2
		AC023424.3	KCTD20	TOPORS	UFM1		CARS2
		CCS	HDAC3	MTOR	OTUD6B-AS1		IPCEF1
		MAN2A1	NFYC	VAMP5	CNDP2		HCFC1R1
		ANAPC10	ZNF451	CNIH4	IQCB1		RPS6KB1
		ZNF394	AC004797.1	NUP54	ANKRD49		UEVLD
		DUSP23	CMPK2	SMARCB1	TPK1		PPP2CB
		RREB1	DENND1C	CPSF6	MTA3		KIAA0586
		ACSL3	TOGARAM2	MRPS5	PELO		NADSYN1
		TMEM164	MANBA	UCHL3	NDUFB5		ITGAD
		RYBP	EPG5	ANTKMT	SNRPF		SEC22C
		UBLCP1	COQ10B	UPF3B	SLC35A3		TIMM17B
		STXBP3	TMEM248	PSMC4	RAB37		CNOT6
		NKAP	ATG13	USP22	UBA1		CCNT1
		HTT	GTF2E2	PPP1R35	AK2		VPS4A
		MRPL19	SYNJ1	EXOSC10	AP001011.1
		PBX3	RPA1	MAP7D3	HACD3
		GADD45B	LZIC	CHCHD5	PRDX3
		ATP2C1	ZNF655	FGR	BACH1
		GRIPAP1	CCDC174	ARPC1A	SFT2D1
		AIMP1	REV3L	ERI3	GRIPAP1
		PEX2	MSL2	PDE4A	TSEN15
		NUP58	CCT7	C1orf131	SPTY2D1
		APAF1	TIAL1	GK5	NDUFAF3
		ZHX3	DPY30	SRM	KIR2DL4
		UXT	CCDC6	PBDC1	NPC2
		ZMAT3	GUSB	MRPL42	CFAP298
		GTF2B	LEMD3	COA4	XPO6
		SDF2L1	PPM1A	HBS1L	SLC66A3
			ACOT13	CHCHD7	HEATR5A
			CISD3	SOD2	MVD
			AK2	HIKESHI	LINC00486
			COPS5	METTL9	PUS7L
			MPLKIP	AGGF1	DHX15
			NTAN1	DESI2	NFU1
				DHX30	NIN
				CCDC124	ORAI1
				MRPL47	SLC3A2
				PRSS57	ELP2
				TRIM37	ERGIC3
				CDS2	SPTBN1
				PIN4	ANAPC10
				ZNF100	AL356124.1
				NVL	RPRD1B
				KIF1BP	RBM41
				UBE2J2	ZDHHC17
				ERVK3-1	DLD
				SDF4	DDOST
				JADE1	TM9SF4
				CPSF2	XRCC4
				RRP1B	SGK3
				PABPN1	GTF2B
				ERCC1	STRAP
				HSDL2	DNAJC13
				NHLRC2	SCYL2
				SERPINB6	CRK
				GET3	BRD1
				KCNAB2	PPARA
				ZC3H4	ORC4
				ZNHIT3	EXOC5
				CXCR3	KCNAB2
				RAB11B	KMT2D
				NDUFB3	RBM23
				COMT	MAPRE1
				GLOD4	SMARCAL1
				AL133453.1	TMEM62
				SELENOI	TAPBPL
				DAP	ODR4
				GTF2F1	CHP1
				XPNPEP1	DCUN1D5
				AP001011.1	TIMM17A
				EIF2AK3	SMU1
				RIC8B	DIS3L2
				UCK2	FRS2
				ATP2A2	BLCAP
				EP400	LARP1
				LMO4	LRPPRC
				HAX1	PIK3CD-AS2
				LMAN1	SYNJ1
				GSDMD	IGF2BP1
				CISH	SDHB
				KIF21B	ESRRA
				SLC4A7	DOP1B
				EMC7	TBC1D22B
				TSEN15	LARS2
				ATRAID	C3orf38
				MAP3K4	WDR46
				PFDN6	CAPN1
				AP1S2	PLEKHM1
				COPS5	NUP42
				UBA1	PIM2
				TWISTNB	RNF121
				HSD17B10	DENND1C
				CWC15	MPV17
				NIN	CPD
				IFNAR2	SLIRP
				FAM168B	FAM120AOS
				FARSA	RUFY2
				NDUFA9	DAP
				ENTPD1	JADE1
				MTCH2	YPEL5
				SAFB2	ANKRD36
				MCTS1	AREL1
				TSTA3	MXRA7
				MRPS10	ATG13
				EIF3B	VTI1B
				CRYBG1	HDAC4
				CPLANE1	RAB4B
				AC019205.1	EXOC3
				RNH1	POC5
				ZC3H14	CPSF2
				AKR1A1	ARFGAP2
				PDCD7	PLEKHJ1
				PSMC2	HSCB
				MALT1	ZNF24
				DTNB	LARP4
				RAB1B	SDF4
				NOTCH1	PSMC4
				TRMT10C	WDR44
				UNK	GOSR2
				BCAS2	MSL2
				AL136456.1	ZC3H7A
				TSTD1	C16orf72
				DNAJC19	ANKRD26
				COA8	ZNF37A
				LARS	CACYBP
				IMP4	LINC02256
				RDH11	CORO7
				CREBZF	YY1AP1
				KHDC4	PISD
				ZNF410	COG6
				DROSHA	BBS9
				MARS	SMNDC1
				GFPT1	AC023424.3
				IQCB1	SZRD1
				CDK2AP2	VKORC1L1
				STX2	ZNF253
				NDUFA8	MCMBP
				GSE1	PQBP1
				DRG1	PDLIM5
				MYL6B	ATF1
				POLR2E	TIMM10
				CHKA	MDN1
				DFFA	PDK3
				ZCCHC8	DHX30
				JAGN1	UBA6-AS1
				KRI1	CAMTA1
				RTCB	AMMECR1
				MSMO1	LEMD3
				PRPF31	PDZD8
				SH2D2A	NAA50
				CSNK2A2	JAGN1
				CFDP1
				SOAT1
				UGGT1
				NDRG3
				GPR65
				FBXW5
				MRPL43
				DEGS1
				MEAF6
				CHORDC1
				HCFC2
				RBM28
				DPY30
				XPO6
				ABR
				PRPF38A
				PDCD2
				CCDC50
				DNAJC15
				FGFR1OP
				ORAI1
