## Supplementary File 3 for "Derivation of functional early gestation decidual natural killer cell subtypes from induced pluripotent stem cells"

### Sheet: NT clade
Term	# of Eriched Genes	# Term Genes	Adjusted P-value	Genes
Oxidative Phosphorylation	34	200	1.47471e-25	COX7B;SLC25A3;ACADVL;MGST3;COX4I1;NDUFB4;NDUFB2;COX7A2;UQCR10;COX6A1;COX7C;COX5A;ATP5F1A;ATP5F1B;ATP6V1E1;NDUFV2;ATP6V1F;ATP5PF;ATP6V1G1;ATP6V0B;ATP6V0E1;ATP5PD;NDUFA6;GPX4;ATP5PB;ECH1;NDUFC2;ATP5F1C;COX6C;COX7A2L;ATP5PO;VDAC2;SLC25A5;ISCU
Myc Targets V1	28	200	7.64684e-19	YWHAE;EIF4A1;SLC25A3;HSP90AB1;RPLP0;HNRNPU;COX5A;PSMA7;UBE2L3;PSMD8;PSMD7;PSMB2;PSMB3;PCBP1;SNRPB2;XRCC6;HNRNPA3;PTGES3;EIF2S2;HSPE1;PSMA4;PSMA1;PSMA2;HNRNPA2B1;SNRPG;ERH;HNRNPC;EIF4G2
Protein Secretion	14	96	8.95851e-10	RAB2A;CD63;ARF1;CLTA;SOD1;KRT18;RER1;LAMP2;AP2S1;GNAS;TMED2;ERGIC3;AP2M1;COPE
mTORC1 Signaling	18	200	4.44324e-09	RAB1A;FKBP2;TPI1;HSPA5;UBE2D3;ENO1;EIF2S2;HSPE1;HSP90B1;PSMA3;SERP1;PSMA4;PSMB5;PRDX1;CALR;ALDOA;SQSTM1;GAPDH
Reactive Oxygen Species Pathway	8	49	3.00512e-06	NDUFA6;GPX4;NDUFB4;PRDX1;TXN;PRDX6;SOD1;LAMTOR5
Apoptosis	13	161	3.00512e-06	BCAP31;APP;ANXA1;GPX4;HSPB1;SAT1;SOD1;DNAJA1;KRT18;LMNA;VDAC2;TIMP3;SQSTM1
Adipogenesis	14	200	5.25022e-06	COX7B;GPX4;MGST3;APLP2;ECH1;TALDO1;GHITM;UQCR10;COX6A1;SOD1;REEP5;UBC;ATP5PO;ALDOA
PI3K AKT mTOR Signaling	9	105	8.72444e-05	ARF1;YWHAB;UBE2D3;CSNK2B;CALR;RAC1;SQSTM1;AP2M1;HSP90B1
Unfolded Protein Response	9	113	0.000139935	EIF4A1;CEBPB;SERP1;SPCS1;HSPA5;CALR;PDIA6;HSP90B1;HERPUD1
Fatty Acid Metabolism	10	158	0.000284081	ACADVL;HSP90AA1;OSTC;ECH1;SMS;ERP29;MIF;ALDOA;PRDX6;S100A10
UV Response Up	10	158	0.000284081	DNAJA1;PSMC3;BSG;CLTB;AP2S1;HNRNPU;TMBIM6;ALDOA;SQSTM1;ATP6V1F
Androgen Response	8	100	0.000284081	XRCC6;UBE2I;TSC22D1;VAPA;TMEM50A;KRT8;SMS;SAT1
Hypoxia	10	200	0.0015888	PRDX5;WSB1;TPI1;UGP2;ANXA2;HSPA5;ENO1;MIF;ALDOA;GAPDH
Glycolysis	10	200	0.0015888	TPI1;PKM;UGP2;HSPA5;TALDO1;ENO1;MIF;TXN;ALDOA;SOD1
DNA Repair	8	150	0.00354972	BCAP31;SDCBP;ARL6IP1;GPX4;DAD1;TMED2;EDF1;RBX1
Complement	9	200	0.00547472	CEBPB;PPP4C;HSPA5;CTSL;ANXA5;LAMP2;CD59;CALM1;CD55
Coagulation	6	138	0.0332949	ARF4;ANXA1;LAMP2;TIMP3;RAC1;ISCU
Pperoxisome	5	104	0.0372062	FIS1;PRDX5;PRDX1;ECH1;SOD1
p53 Pathway	7	200	0.0514201	APP;TSC22D1;SLC3A2;SAT1;ISCU;S100A10;ZFP36L1
Epithelial Mesenchymal Transition	6	200	0.135564	TPM4;TIMP3;CD59;FBLN1;PPIB;SAT1
Notch Signaling	2	32	0.154818	SKP1;RBX1
Cholesterol Homeostasis	3	74	0.170396	ECH1;ANXA5;S100A11
Angiogenesis	2	36	0.173284	LRPAP1;APP
Apical Surface	2	44	0.232394	APP;HSPB1
TNF-alpha Signaling via NF-kB	5	200	0.251641	CEBPB;TSC22D1;SAT1;SQSTM1;EIF1
Xenobiotic Metabolism	5	200	0.251641	PTGES3;ECH1;FBLN1;TMBIM6;COMT
G2-M Checkpoint	4	200	0.48336	HSPA8;HNRNPU;HMGB3;HMGN2
heme Metabolism	4	200	0.48336	SDCBP;MGST3;BSG;LAMP2
Pancreas Beta Cells	1	40	0.663963	SPCS1
Bile Acid Metabolism	2	112	0.691388	PRDX5;SOD1
Mitotic Spindle	3	199	0.700228	YWHAE;CDC42;EZR
Interferon Gamma Response	3	200	0.700228	PSMA3;PSMB2;PSMA2
E2F Targets	3	200	0.700228	XRCC6;HMGB3;SNRPB
TGF-beta Signaling	1	54	0.700228	UBE2D3
Myc Targets V2	1	58	0.700228	HSPE1
Spermatogenesis	2	135	0.700228	PEBP1;TALDO1
UV Response Dn	2	144	0.724045	EFEMP1;ANXA2
Interferon Alpha Response	1	97	0.842309	PSMA3
IL-2 STAT5 Signaling	2	199	0.842309	RNH1;GPX4
Estrogen Response Early	2	200	0.842309	KRT18;KRT8
Myogenesis	2	200	0.842309	APP;GABARAPL2
Estrogen Response Late	1	200	0.939396	COX6C
Apical Junction	1	200	0.939396	MYL12B
Inflammatory Response	1	200	0.939396	CD55
KRAS Signaling Up	1	200	0.939396	IGF2

### Sheet: TGFß clade
Term	# of Eriched Genes	# Term Genes	Adjusted P-value	Genes
Interferon Alpha Response	43	97	8.68164e-37	SAMD9L;CSF1;SAMD9;UBE2L6;ADAR;IFI35;DDX60;USP18;IFIT3;IFIT2;IFIH1;NUB1;CASP8;EPSTI1;B2M;HERC6;IL4R;RSAD2;SP110;STAT2;MX1;TAP1;HLA-C;EIF2AK2;ISG15;NMI;PARP14;PARP9;PSMB8;PSMB9;BST2;ISG20;PLSCR1;OAS1;IRF2;PSME1;IRF7;CMPK2;PSME2;TXNIP;LAP3;IRF9;LY6E
Interferon Gamma Response	56	200	6.76287e-35	SAMD9L;BTG1;UBE2L6;ADAR;IFI35;IFIT1;IFIT3;IFIT2;IFIH1;MT2A;CASP8;EPSTI1;B2M;HERC6;IL4R;RSAD2;SP110;DDX58;HLA-B;TAP1;HLA-A;BPGM;TAPBP;PLSCR1;OAS2;OAS3;IRF2;PSME1;IRF7;PSME2;TXNIP;CMPK2;XCL1;LAP3;RAPGEF6;IRF9;LY6E;DDX60;USP18;PSMB10;RNF213;APOL6;RIPK1;STAT1;STAT2;MX1;EIF2AK2;ISG15;NMI;PARP14;PSMB8;PSMB9;BST2;ISG20;ZNFX1;XAF1
Mitotic Spindle	29	199	7.8627e-11	STAU1;ROCK1;EPB41;KLC1;ARHGAP4;AKAP13;PCM1;ABL1;KIFAP3;SPTAN1;WASF2;CLASP1;ARFGEF1;DYNC1H1;ARHGEF12;PCGF5;TBCD;MYO9B;RHOF;CD2AP;MYO1E;ARHGEF3;MYH9;EZR;SOS1;DOCK2;RAPGEF6;RAB3GAP1;PAFAH1B1
PI3K AKT mTOR Signaling	14	105	1.78568e-05	ACTR3;YWHAB;STAT2;PPP1CA;RPS6KA3;TBK1;LCK;CAMK4;PIN1;MAPK1;RIPK1;GRB2;CALR;AP2M1
Allograft Rejection	20	200	2.61635e-05	IL4R;CSF1;STAT1;GCNT1;PRF1;TAP1;CD3G;CAPG;RPS3A;HLA-A;RPL9;PSMB10;IL27RA;HLA-E;TAPBP;LCK;CD7;IRF7;CD247;B2M
Protein Secretion	13	96	2.99215e-05	RAB2A;NAPA;ARFGEF1;VPS4B;AP2B1;SOD1;RPS6KA3;DOP1A;AP2S1;GNAS;MAPK1;AP2M1;SEC31A
TGF-beta Signaling	9	54	9.81683e-05	TJP1;SMURF2;XIAP;CTNNB1;ARID4B;SKIL;TGFBR1;SMAD7;PPP1CA
Apoptosis	16	161	0.000175979	JUN;ROCK1;PRF1;TAP1;XIAP;PSEN1;SMAD7;SOD1;ISG20;DNAJA1;CASP8;TXNIP;CTNNB1;SPTAN1;CD44;MCL1
Myc Targets V1	18	200	0.000249032	SMARCC1;SET;CBX3;RPLP0;RPS6;NAP1L1;COX5A;RPL6;PSMA7;SRM;PSMA4;ORC2;RACK1;PABPC1;RPL18;KPNB1;EIF4G2;RAN
p53 Pathway	16	200	0.00188245	JUN;BTG1;PVT1;ZBTB16;RGS16;TAP1;XPC;TM7SF3;PTPN14;DEF6;PITPNC1;DDB2;DDIT4;RACK1;TXNIP;RPL18
IL-2 STAT5 Signaling	14	199	0.0106373	IL4R;CSF1;RGS16;RHOH;CAPG;ITGAE;IKZF2;DHRS3;MYO1E;PLSCR1;P2RX4;SNX14;GALM;CD44
Pperoxisome	9	104	0.0108319	SMARCC1;PRDX5;PRDX1;VPS4B;ECI2;ECH1;PABPC1;DHRS3;SOD1
mTORC1 Signaling	14	200	0.0110828	NIBAN1;ACTR3;GPI;G6PD;PITPNB;TXNRD1;PDAP1;SYTL2;TBK1;PSMA4;PRDX1;DDIT4;TCEA1;CALR
IL-6 JAK STAT3 Signaling	8	87	0.0112494	JUN;IL4R;CSF1;STAT1;STAT2;GRB2;IRF9;CD44
Inflammatory Response	13	200	0.0243189	IL4R;CSF1;RGS16;EIF2AK2;NMI;PSEN1;TAPBP;BST2;P2RX4;IRAK2;LCK;IRF7;LY6E
Oxidative Phosphorylation	13	200	0.0243189	GPI;CPT1A;ACAA2;COX4I1;ECH1;NDUFB2;ETFB;COX5A;HADHA;NDUFS8;NDUFS7;NDUFS6;ATP6V0C
Complement	12	200	0.0497073	PLSCR1;USP15;FCER1G;ERAP2;LCK;IRF2;IRF7;GRB2;LAP3;PSEN1;SH2B3;PSMB9
UV Response Up	10	158	0.051794	DNAJA1;BTG1;AGO2;SELENOW;CLTB;AP2S1;TAP1;RAB27A;PDAP1;MARK2
UV Response Dn	9	144	0.0669815	TJP1;NIPBL;SIPA1L1;KIT;GCNT1;DYRK1A;PRDM2;CDK13;SMAD7
DNA Repair	9	150	0.0817387	NT5C3A;RALA;ARL6IP1;POLR3GL;MPC2;CMPK2;XPC;DDB2;APRT
Reactive Oxygen Species Pathway	4	49	0.0920701	G6PD;PRDX1;TXNRD1;SOD1
TNF-alpha Signaling via NF-kB	11	200	0.0943539	IFIH1;JUN;TNFAIP8;BTG1;CSF1;DDX58;TAP1;IER2;CD44;IFIT2;MCL1
Hypoxia	11	200	0.0943539	ISG20;GPI;MT2A;PRDX5;JUN;BTG1;DDIT4;IDS;MYH9;MIF;HK1
Fatty Acid Metabolism	9	158	0.104234	CPT1A;ACAA2;ECI2;ECH1;PSME1;SUCLG2;UBE2L6;MIF;PTPRG
Androgen Response	6	100	0.138971	SRP19;RPS6KA3;TNFAIP8;XRCC5;TMEM50A;B2M
Adipogenesis	10	200	0.165838	PPM1B;ACAA2;ECH1;UBC;TALDO1;CHCHD10;ESYT1;ETFB;AGPAT3;SOD1
Cholesterol Homeostasis	4	74	0.260831	NIBAN1;PLSCR1;ECH1;CTNNB1
G2-M Checkpoint	9	200	0.269188	MT2A;SMARCC1;STAG1;NASP;CUL3;ABL1;TOP1;KPNB1;PAFAH1B1
Estrogen Response Early	9	200	0.269188	ABLIM1;INPP5F;MAST4;RPS6KA2;ARL3;CD44;DHRS3;AFF1;MED13L
Glycolysis	9	200	0.269188	ISG20;G6PD;NASP;DDIT4;TALDO1;MIF;SLC16A3;CD44;SOD1
heme Metabolism	9	200	0.269188	USP15;NARF;ARHGEF12;EPB41;TCEA1;BPGM;TOP1;OPTN;CDR2
Notch Signaling	2	32	0.309661	MAML2;SKP1
Hedgehog Signaling	2	36	0.361311	DPYSL2;MYH9
Unfolded Protein Response	5	113	0.363273	CNOT2;DDIT4;CALR;IFIT1;SEC31A
Estrogen Response Late	8	200	0.402765	ISG20;RPS6KA2;ARL3;SNX10;ETFB;CD44;AFF1;JAK1
Apical Junction	8	200	0.402765	TJP1;ARPC2;CTNND1;EXOC4;MSN;MYH9;RHOF;ARHGEF6
KRAS Signaling Up	7	200	0.555206	FCER1G;RGS16;CCSER2;IKZF1;BPGM;DOCK2;PSMB8
Bile Acid Metabolism	4	112	0.555656	PRDX5;LCK;OPTN;SOD1
Myc Targets V2	2	58	0.608122	CBX3;SRM
Spermatogenesis	4	135	0.700995	MLLT10;CAMK4;TALDO1;GMCL1
E2F Targets	6	200	0.706415	STAG1;NASP;ORC2;LUC7L3;NAP1L1;RAN
KRAS Signaling Dn	6	200	0.706415	FGGY;RSAD2;CLSTN3;ZBTB16;MX1;SKIL
Wnt-beta Catenin Signaling	1	42	0.776887	CTNNB1
Apical Surface	1	44	0.792286	AFAP1L2
Myogenesis	4	200	0.923426	MEF2A;ABLIM1;MYH9;SPTAN1
Epithelial Mesenchymal Transition	4	200	0.923426	JUN;CAPG;VIM;CD44
Coagulation	2	138	0.956765	APOC2;CAPN2
Xenobiotic Metabolism	3	200	0.973048	MT2A;ECH1;PSMB10

### Sheet: Proliferative clade
Term	# of Eriched Genes	# Term Genes	Adjusted P-value	Genes
G2-M Checkpoint	54	200	1.74319e-66	TOP2A;CCNF;HMGB3;KIF11;MKI67;KIF15;CKS1B;LMNB1;CDC20;CHAF1A;PTTG1;CHEK1;NUSAP1;NEK2;FBXO5;POLE;KIF23;KNL1;KIF22;CCNA2;INCENP;CKS2;BIRC5;MCM5;KIF2C;MCM6;TROAP;TTK;HMMR;CENPA;AURKB;AURKA;CCNB2;ORC6;RACGAP1;E2F1;BUB1;GINS2;POLQ;STIL;CDKN2C;UBE2C;PLK1;NDC80;TPX2;CENPE;POLA2;CENPF;PRC1;KIF4A;CDK1;TACC3;CDKN3;MAD2L1
E2F Targets	54	200	1.74319e-66	TOP2A;MCM7;BUB1B;HMGB3;BRCA1;MKI67;CKS1B;LMNB1;CDC20;PTTG1;CHEK1;POLE;DLGAP5;HELLS;RFC3;LIG1;CTPS1;KIF22;CIT;MELK;TIMELESS;DEPDC1;CKS2;MCM4;BIRC5;MCM5;KIF2C;MCM6;ASF1B;CDCA8;HMMR;AURKB;AURKA;RAD51AP1;CCNB2;ORC6;RACGAP1;POLD2;GINS1;RRM2;CDKN2C;PLK1;CENPE;POLA2;WEE1;KIF18B;DIAPH3;UBE2T;KIF4A;CDK1;TACC3;CENPM;CDKN3;MAD2L1
Mitotic Spindle	29	199	1.01646e-26	TOP2A;TTK;KIF11;KIF15;LMNB1;AURKA;CCNB2;RACGAP1;NUSAP1;KNTC1;NEK2;FBXO5;ECT2;BUB1;DLGAP5;PLK1;KIF23;KIF22;NDC80;ANLN;TPX2;CENPE;CENPF;INCENP;PRC1;KIF4A;CDK1;BIRC5;KIF2C
Spermatogenesis	11	135	1.19811e-07	RPL39L;CCNB2;RFC4;CDK1;NEK2;KIF2C;TTK;BUB1;NCAPH;AURKA;CDKN3
Myc Targets V1	12	200	6.50542e-07	CDC20;CCNA2;RFC4;MCM7;RUVBL2;POLD2;MCM4;CTPS1;MCM5;MCM6;TYMS;MAD2L1
DNA Repair	7	150	0.00100496	POLA2;FEN1;RFC3;RFC4;LIG1;PRIM1;TYMS
mTORC1 Signaling	8	200	0.00100496	DHFR;RRM2;GOT1;CCNF;PLK1;MCM4;BUB1;AURKA
Glycolysis	6	200	0.0202213	GOT1;CDK1;DEPDC1;HMMR;CENPA;AURKA
Myc Targets V2	3	58	0.0323332	PLK1;MCM4;MCM5
Estrogen Response Late	4	200	0.201022	CDC20;TOP2A;GINS2;STIL
Apoptosis	3	161	0.315352	TOP2A;WEE1;BRCA1
Pperoxisome	2	104	0.379906	TOP2A;CTPS1
PI3K AKT mTOR Signaling	2	105	0.379906	CDK1;E2F1
Apical Surface	1	44	0.492486	BRCA1
UV Response Up	2	158	0.570991	FEN1;RFC4
Androgen Response	1	100	0.757658	CENPN
Bile Acid Metabolism	1	112	0.757658	PXMP2
Unfolded Protein Response	1	113	0.757658	CKS1B
Fatty Acid Metabolism	1	158	0.820189	NCAPH2
Adipogenesis	1	200	0.820189	CDKN2C
Allograft Rejection	1	200	0.820189	BRCA1
Epithelial Mesenchymal Transition	1	200	0.820189	MCM7
